# Aerobic methoxydotrophy: growth on methoxylated aromatic compounds by *Methylobacterium*

**DOI:** 10.1101/712836

**Authors:** Jessica A. Lee, Sergey Stolyar, Christopher J. Marx

## Abstract

Pink-pigmented facultative methylotrophs have long been studied for their ability to grow on reduced single-carbon (C1) compounds. The C1 groups that support methylotrophic growth may come from a variety of sources. Here, we describe a group of *Methylobacterium* strains that can engage in methoxydotrophy: they can metabolize the methoxy groups from several aromatic compounds that are commonly the product of lignin depolymerization. In addition, these organisms can utilize the full aromatic ring as a growth substrate, a phenotype that has rarely been described in *Methylobacterium*. We demonstrated growth on *p*-hydroxybenzoate, protocatechuate, vanillate, and ferulate in laboratory culture conditions. We also used comparative genomics to explore the evolutionary history of this trait, finding that the capacity for aromatic catabolism is likely ancestral to two clades of *Methylobacterium*, but has also been acquired horizontally by closely related organisms. In addition, we surveyed the published metagenome data to find that the most abundant group of aromatic-degrading *Methylobacterium* in the environment is likely the group related to *M. nodulans*, and they are especially common in soil and root environments. The demethoxylation of lignin-derived aromatic monomers in aerobic environments releases formaldehyde, a metabolite that is a potent cellular toxin but that is also a growth substrate for methylotrophs. We found that, whereas some known lignin-degrading organisms excrete formaldehyde as a byproduct during growth on vanillate, *Methylobacterium* do not. This observation is especially relevant to our understanding of the ecology and the bioengineering of lignin degradation.
