## Supplementary Tables for "Aerobic methoxydotrophy: growth on methoxylated aromatic compounds by *Methylobacterium*": TableS1_Methylo_genomes.xlsx

### Sheet: IMG_methylo_genomes_metadata
Supplementary Table 1. Methylobacterium strains included in this study, and locus tags of genes analyzed. Note that many strains have multiple copies of the 16S rRNA gene; when not all copies were identical, the sequence present in the greater number was used for phylogenetic analysis. DSMZ: Deutsche Sammlung von Mikroorganismen und Zellkulturen GmbH. Riken BRC-JCM: Riken BioResource Center, Japa…
		IMG genome information							NCBI genome information				GTDB information		if used in phylogeny: locus tags
Genome Name / Sample Name	growth assay: source of culture	IMG taxon ID	IMG Sequencing Status	Release Date	Genome Size	Gene Count	Scaffold Count	16S rRNA Count	NCBI Biosample Accession	GenBank Assembly Accession	NCBI assembly level	RefSeq Assembly ID	CheckM completeness	CheckM contamination	rpoB	atpD	recA	16S rRNA	pobA	pcaG	vanA	ech	comments
Methylobacterium aquaticum DSM 16371	DSMZ	2634166393	Permanent Draft	2015-10-08	7425331	7056	512	1	SAMN03401149	GCA_001043915.1	Contig	GCF_001043915.1	0.9766	0.0074	Ga0080941_100310	Ga0080941_127310	Ga0080941_117312	Ga0080941_11611	VP06_RS24750	VP06_RS02440	VP06_RS25855	VP06_RS23970	has 2 genes annotated as rpoB; one is very small and was therefore disregarded.
Methylobacterium aquaticum MA-22A	Akio Tani	2690315746	Finished	2016-08-11	7557960	7148	6	11	SAMD00024788	GCA_001548015.1	Complete	GCF_001548015.1	1	0.0047	Ga0129130_114922	Ga0129130_112139	Ga0129130_12705	Ga0129130_114567	Maq22A_RS04715	Maq22A_RS03490	Maq22A_RS09475	Maq22A_RS00695
Methylobacterium brachiatum 111MFTsu3.1M4		2590828855	Permanent Draft	2014-10-17	5807243	5589	48	4	SAMN02799642	GCA_900113845.1	Scaffold	GCF_900113845.1	0.9969	0	FG36DRAFT_04946	FG36DRAFT_02386	FG36DRAFT_03760	FG36DRAFT_05596	none found	none found	none found	none found
Methylobacterium brachiatum TX0642		2842063143	Finished	2019-11-12	6339577	6359	4	5	SAMN10272780	GCA_003697185.1	Chromosome	GCF_003697185.1	0.9969	0
Methylobacterium brachythecii DSM 24105		2829871319	Permanent Draft	2019-07-21	5409070	5286	29	1	SAMN13172767	none	n/a	n/a	n/a	n/a
Methylobacterium currus PR1016A		2841517901	Finished	2019-10-04	7745135	7460	5	12	SAMN08828928	GCA_003058325.1	Chromosome	GCF_003058325.1	1	0.0078	Ga0399553_2888	Ga0399553_253	Ga0399553_3204	Ga0399553_22	DA075_RS05950	DA075_RS03130	DA075_RS24625	DA075_RS12475
Methylobacterium frigidaeris IER25-16		2839310330	Permanent Draft	2019-10-04	6395331	7379	1670	1	SAMN07836923	GCA_002759055.1	Scaffold	GCF_002759055.1	0.9339	0.0113	Ga0337185_4790	Ga0337185_4146	Ga0337185_4889	Ga0337185_491	CS379_RS30750	CS379_RS34760	CS379_RS01325	CS379_RS25105	rpoB seq not full-length. Included in phylogeny nonetheless.
Methylobacterium fujisawaense DSM 5686		2829760844	Permanent Draft	2019-07-21	5971667	5728	25	1	SAMN13173375	none	n/a	n/a	n/a	n/a
Methylobacterium gossipiicola Gh-105		2651870128	Permanent Draft	2016-03-09	4524655	4297	77	1	SAMN05192565	GCA_900113485.1	Scaffold	GCF_900113485.1	0.9937	0	Ga0075204_1396	Ga0075204_12330	Ga0075204_107100	Ga0075204_1662	none found	none found	none found	none found
Methylobacterium indicum NS228		2731957887	Permanent Draft	2017-05-11	6248449	5943	386	4	SAMN03401376	GCA_001476615.1	Contig	GCF_001476615.1	0.9762	0.0063	Ga0128908_102397	Ga0128908_113727	Ga0128908_13302	Ga0128908_11742	NS228_RS08980	NS228_RS25210	NS228_RS28400	NS228_RS20525
Methylobacterium indicum NS229		2731957888	Permanent Draft	2017-05-11	6291173	5976	352	4	SAMN03401377	GCA_001476215.1	Contig	GCF_001476215.1	0.9817	0.0063	Ga0128909_11966	Ga0128909_115316	Ga0128909_104011	Ga0128910_10631	NS229_RS04015	NS229_RS24275	NS229_RS22295	NS229_RS21950
Methylobacterium indicum NS230		2675903244	Permanent Draft	2016-06-15	6313557	5965	333	4	SAMN03401378	GCA_001477085.1	Contig	GCF_001477085.1	0.9799	0.0031	Ga0128910_10596	Ga0128910_114016	Ga0128910_105225	Ga0128910_10631	NS230_RS08780	NS230_RS28515	NS230_RS18250	NS230_RS12445
Methylobacterium indicum SE2.11		2639763017	Permanent Draft	2015-11-06	6921653	6626	506	1	SAMN03217758	GCA_001043895.1	Contig	GCF_001043895.1	0.9626	0.0031	Ga0080847_11756	Ga0080847_12178	Ga0080847_10284	Ga0080847_12371	QR78_RS03050	QR78_RS23250	QR78_RS01270	QR78_RS26080
Methylobacterium indicum SE3.6		2639763064	Permanent Draft	2015-11-06	6930824	6670	560	1	SAMN03217761	GCA_001043875.1	Contig	GCF_001043875.1	0.9664	0.0094	Ga0080848_108220	Ga0080848_13804	Ga0080848_12062	Ga0080848_12091	QR79_RS27955	QR79_RS26185	QR79_RS28695	QR79_RS27605	atpD sequence appears truncated
Methylobacterium komagatae DSM 19563		2574179709	Permanent Draft	2015-11-20	5502493	5350	46	4	SAMN02745665	none	n/a	n/a	n/a	n/a	BP06DRAFT_04960	BP06DRAFT_02678	BP06DRAFT_00206	BP06DRAFT_05353	none found	none found	none found	none found
Methylobacterium mesophilicum SR1.6/6		2531839201	Permanent Draft	2013-08-23	6214449	5995	29	1	SAMN02471377	GCA_000364445.2	Complete	GCF_000364445.2	0.9655	0.0031
Methylobacterium nodulans ORS 2060	Philippe Jourand and Bernard Dreyfus	643348564	Finished	2009-04-01	8839022	8885	8	7	SAMN00000043	GCA_000022085.1	Complete	GCF_000022085.1	0.9984	0.0042	Mnod_1901	Mnod_7380	Mnod_5503	Mnod_R0079	MNOD_RS33460	MNOD_RS10035	MNOD_RS33555	MNOD_RS30470
Methylobacterium organophilum DSM 760		2756170276	Permanent Draft	2017-11-07	6750984	6424	85	3	SAMN08769567	GCA_003096615.1	Scaffold	GCF_003096615.1	1	0	Ga0215672_12610	Ga0215672_104139	Ga0215672_111165	Ga0215672_1681	none found	none found	none found	none found
Methylobacterium oryzae CBMB20		2627854079	Finished	2015-09-04	6286629	5883	1	4	SAMN03075686	GCA_000757795.1	Complete	GCF_000757795.1	1	0	Ga0069285_114116	Ga0069285_11718	Ga0069285_112482	Ga0069285_114775	none found	none found	none found	none found
Methylobacterium phyllosphaerae CBMB27		2721755615	Finished	2017-03-23	6316624	5886	4	4	SAMN04433067	GCA_001936175.1	Complete	GCF_001936175.1	1	0	Ga0075205_12855	Ga0075205_108150	Ga0075205_114172	Ga0174832_144608	none found	none found	none found	none found
Methylobacterium phyllosphaerae CBMB27		2651870129	Permanent Draft	2016-03-09	6203749	5890	81	2	SAMN05192567	GCA_900113465.1	Scaffold	GCF_900113465.1	1	0
Methylobacterium phyllosphaerae JCM 16408		2728369718	Permanent Draft	2017-04-28	2242478	3677	1094	1	SAMD00000533	GCA_001312285.1	Contig	excluded from RefSeq: fragmented assembly; many frameshifted proteins; untrustworthy as type	0.425	0.0081
Methylobacterium phyllostachyos BL47		2651870120	Permanent Draft	2016-03-09	6015046	5875	47	3	SAMN05216360	GCA_900103445.1	Scaffold	GCF_900103445.1	1	0.0063
Methylobacterium platani JCM 14648	Riken BRC-JCM	2651869728	Permanent Draft	2016-03-01	6770243	6465	441	1	SAMN03282444	GCA_001043885.1	Contig	GCF_001043885.1	0.9577	0.0034	Ga0080901_11615	Ga0080901_100422	Ga0080901_116211	Ga0080901_12181	SQ03_RS30155	SQ03_RS26990	SQ03_RS29450	SQ03_RS02050
Methylobacterium platani PMB02		2855953901	Permanent Draft	2020-01-27	7023890	6763	150	6	SAMN04631760	GCA_001653715.1	Scaffold	GCF_001653715.1	0.9979	0.0031	Ga0365483_087_9166_13290	Ga0365483_047_297705_299162	Ga0365483_006_41795_42886	Ga0365483_067_138_1624	A5481_RS18380	A5481_RS19610	A5481_RS10205	A5481_RS13245
Methylobacterium pseudosasicola BL36		2654588108	Permanent Draft	2016-03-22	6845277	6875	129	5	SAMN05192568	GCA_900114535.1	Scaffold	GCF_900114535.1	0.9969	0.0094	Ga0075208_100134	Ga0075208_101146	Ga0075208_1006225	Ga0075208_11221	BM228_RS04865	BM228_RS04880	none found	none found
Methylobacterium radiotolerans 78c		2630968586	Permanent Draft	2015-09-21	6788652	7171	271	3	SAMN03283902	GCA_000878385.1	Contig	excluded from RefSeq: contaminated	0.9267	0.0063									rpoB gene sequence contains a deletion (possibly sequencing error) that causes a frameshift and a stop codon; this gene is therefore annotated as two separate reading frames. The full gene sequence (including the deletion) was used for phylogeny.
Methylobacterium radiotolerans ES_PA-B5		2758568523	Permanent Draft	2018-12-12	7696971	7423	9	6	SAMN09070714	GCA_004011495.1	Contig	GCF_004011495.1	1	0
Methylobacterium radiotolerans JCM 2831		641522638	Finished	2008-08-01	6899110	6510	9	6	SAMN00000277	GCA_000019725.1	Complete	GCF_000019725.1	1	0.0016	Mrad2831_3839	Mrad2831_0603	Mrad2831_2228	Mrad2831_R0051	none found	none found	none found	none found
Methylobacterium radiotolerans MAMP 4754		2855920048	Permanent Draft	2020-01-27	7389282	7569	1724	3	SAMN07171768	GCA_002221455.1	Scaffold	GCF_002221455.1	0.9928	0.0115
Methylobacterium radiotolerans NDB3P7		2744054544	Permanent Draft	2017-08-11	6953818	6797	203	6	SAMN04357042	GCA_001617335.1	Contig	excluded from RefSeq: contaminated	0.9969	0.0047
Methylobacterium radiotolerans RE1.2		2855940770	Permanent Draft	2020-01-27	6298400	6198	226	1	SAMN03406712	GCA_001981325.1	Contig	GCF_001981325.1	0.9896	0.0016
Methylobacterium radiotolerans SB2		2731957889	Permanent Draft	2017-05-11	6497369	6364	202	3	SAMN03401379	GCA_001476225.1	Contig	GCF_001476225.1	0.9577	0.0146
Methylobacterium radiotolerans SB3		2731957890	Permanent Draft	2017-05-11	6592412	6470	208	4	SAMN03401380	GCA_001477075.1	Contig	GCF_001477075.1	0.9754	0.0157
Methylorubrum rhodesianum DSM 5687		2829766573	Permanent Draft	2019-07-21	5873985	5650	52	1	SAMN14908535	GCA_014199985.1	Scaffold	GCF_014199985.1	0.9958	0.47
Methylorubrum rhodinum DSM 2163		2829745981	Permanent Draft	2019-07-21	5406054	5170	58	1	SAMN14908513	GCA_014199935.1	Scaffold	GCF_014199935.1	0.9969	0
Methylobacterium sp. 10		2546825546	Permanent Draft	2013-12-02	4982370	4748	4	5	SAMN02584938	GCA_000519085.1	Scaffold	GCF_000519085.1	0.9984	0
Methylobacterium sp. 13MFTsu3.1M2		2590828854	Permanent Draft	2014-10-17	6353721	6019	69	4	SAMN02799627	GCA_900112625.1	Scaffold	GCF_900112625.1	1	0.0031
Methylobacterium sp. 174MFSha1.1		2590828856	Permanent Draft	2014-10-17	7437219	6809	87	6	SAMN02799631	GCA_900116815.1	Scaffold	GCF_900116815.1	1	0.0047	not used	not used	not used	not used	BM430_RS26150	BM430_RS11585	BM430_RS33130	BM430_RS18225	missing full-length 16S sequence: not shown in Fig. 1
Methylobacterium sp. 17Sr1-43		2786546100	Finished	2019-01-11	5539695	5273	1	6	SAMN09235362	GCA_003173735.1	Complete	GCF_003173735.1	1	0.0042
Methylobacterium sp. 190MF		2636416051	Permanent Draft	2015-11-01	6639642	6382	84	3	SAMN04488144	GCA_900107945.1	Scaffold	GCF_900107945.1	1	0.0031
Methylobacterium sp. 275MFSha3.1		2590828857	Permanent Draft	2014-10-17	6539402	6208	69	4	SAMN02799636	GCA_900108435.1	Contig	GCF_900108435.1	1	0.0063	FF90DRAFT_05293	FF90DRAFT_02630	FF90DRAFT_03667	FF90DRAFT_06215	none found	none found	none found	none found
Methylobacterium sp. 285MFTsu5.1		2521172632	Permanent Draft	2013-03-01	6628554	6392	95	2	SAMN02441639	GCA_000383455.1	Scaffold	GCF_000383455.1	1	0.0031
Methylobacterium sp. 4-46	Darrell Fleischman	641522639	Finished	2008-08-01	7737025	7125	3	6	SAMN00623053	GCA_000019365.1	Complete	GCF_000019365.1	0.9969	0	M446_0360	M446_6635	M446_0291	M446_R0029	M446_RS30095	M446_RS22345	none found	M446_RS16605
Methylobacterium sp. 77		2516143002	Permanent Draft	2012-08-13	4664957	4386	1	4	SAMN02256406	GCA_000372825.1	Scaffold	GCF_000372825.1	1	0.0031
Methylobacterium sp. 88A		2517434007	Permanent Draft	2012-09-29	4889301	4651	4	4	SAMN02256484	GCA_000376345.1	Contig	GCF_000376345.1	0.9984	0
Methylobacterium sp. AMS5	Riken BRC-JCM	2684623050	Finished	2016-07-12	5599206	5183	4	5	SAMN04446536	GCA_001542815.1	Complete	GCF_001542815.1	0.9969	0.0078	Ga0125248_123995	Ga0125248_121356	Ga0125248_11142, Ga0125248_122475	Ga0125248_121237	Y590_RS18535	Y590_RS18550	Y590_RS18580	Y590_RS18595	?? 2 copies of recA ??
Methylobacterium sp. AP11		2609459615	Permanent Draft	2015-04-28	6983078	6430	56	3	SAMN04487843	GCA_900110515.1	Scaffold	GCF_900110515.1	0.9984	0.0047	not used	not used	not used	not used	BMX97_RS10105	BMX97_RS01175	BMX97_RS05140	BMX97_RS12925	missing full-length 16S sequence: not shown in Fig. 1
Methylobacterium sp. ARG-1		2639762823	Permanent Draft	2015-11-06	6299243	6255	92	6	SAMN03939344	GCA_001262595.1	Contig	GCF_001262595.1	0.9969	0
Methylobacterium sp. B1		2551306656	Permanent Draft		5904440	6596	1080	4	SAMD00036564	GCA_000333255.1	Contig	GCF_000333255.1	0.9339	0.0155
Methylobacterium sp. B34		2551306540	Permanent Draft		6925076	8004	1601	7	SAMD00036575	GCA_000333475.1	Scaffold	GCF_000333475.1	0.9097	0.0698	I5ODRAFT_00159	I5ODRAFT_04810	I5ODRAFT_06028	I5ODRAFT_00537	none found	none found	none found	none found
Methylobacterium sp. B4		2710724204	Permanent Draft	2017-01-16	5122509	4864	61	1	SAMN06272761	GCA_003201865.1	Scaffold	GCF_003201865.1	0.9958	0
Methylobacterium sp. BK227		2795386104	Permanent Draft	2018-09-24	6637442	6410	43	3	SAMN10871983	GCA_004340765.1	Scaffold	GCF_004340765.1	1	0.0063
Methylobacterium sp. c1		2721755553	Finished	2017-03-23	6459145	6177	1	4	SAMN05898468	GCA_001854385.1	Complete	GCF_001854385.1	0.9984	0
Methylobacterium sp. CCH5-D2		2855946969	Permanent Draft	2020-01-27	6240089	6931	1165	1	SAMN04299448	GCA_001556475.1	Contig	GCF_001556475.1	0.9919	0.0585
Methylobacterium sp. CG08_land_8_20_14_0_20_71_15		2791354776	Permanent Draft	2018-08-24	4515381	4513	126	0	SAMN06264886	GCA_002778925.1	Scaffold	excluded from RefSeq: derived from metagenome	0.9937	0.0117
Methylobacterium sp. CG09_land_8_20_14_0_10_71_15		2791354777	Permanent Draft	2018-08-24	4510672	4518	122	0	SAMN07960336	GCA_002778835.1	Scaffold	excluded from RefSeq: derived from metagenome	0.9883	0.0078
Methylobacterium sp. CL129		2643221507	Permanent Draft	2017-01-17	6688299	6534	170	1	none	none	n/a	n/a	n/a	n/a
Methylobacterium sp. EUR3 AL-11		2546826724	Permanent Draft	2013-12-02	7209506	7001	7	6	SAMN02584940	GCA_000526475.1	Contig	excluded from RefSeq: contaminated	1	0.0031
Methylobacterium sp. GV094		2738541281	Permanent Draft	2017-07-13	5112672	4795	59	1	SAMN08777572	GCA_003217615.1	Scaffold	GCF_003217615.1	0.9984	0.0063
Methylobacterium sp. GV104		2738543032	Permanent Draft	2017-07-13	5115625	4797	63	1	SAMN08778909	GCA_003053915.1	Scaffold	GCF_003053915.1	0.9984	0.0063
Methylobacterium sp. GXF4		2540341035	Permanent Draft	2013-09-19	6116340	5972	123	1	SAMN02470868	GCA_000272495.1	Contig	GCF_000272495.1	0.9969	0.0063
Methylobacterium sp. GXS13		2724678956	Permanent Draft	2017-04-11	5796264	5658	99	3	SAMN04123207	GCA_001455965.1	Contig	GCF_001455965.1	0.9969	0.0063
Methylobacterium sp. L2-4		2547132193	Permanent Draft	2013-11-27	6796541	6696	382	1	SAMN02471039	GCA_000454305.1	Contig	GCF_000454305.1	0.9943	0.47
Methylobacterium sp. Leaf100		2643221798	Permanent Draft	2015-12-11	4716235	4507	63	1	SAMN04151632	GCA_001422845.1	Scaffold	GCF_001422845.1	0.9969	0
Methylobacterium sp. Leaf102		2643221799	Permanent Draft	2015-12-11	4659682	4427	41	1	SAMN04151633	GCA_001422425.1	Scaffold	GCF_001422425.1	0.9969	0
Methylobacterium sp. Leaf104		2643221801	Permanent Draft	2015-12-11	4968001	4714	41	1	SAMN04151634	GCA_001422885.1	Contig	GCF_001422885.1	1	0
Methylobacterium sp. Leaf106		2643221868	Permanent Draft	2015-12-11	4759318	4505	36	1	SAMN04151635	GCA_001422895.1	Contig	GCF_001422895.1	0.9984	0	Ga0102335_11416	Ga0102335_123586	Ga0102335_101423	Ga0102335_112693	none found	none found	none found	none found
Methylobacterium sp. Leaf108		2643221870	Permanent Draft	2015-12-11	4465774	4160	35	1	SAMN04151636	GCA_001423265.1	Contig	GCF_001423265.1	0.9937	0
Methylobacterium sp. Leaf111		2643221871	Permanent Draft	2015-12-11	5166228	4902	74	1	SAMN04151637	GCA_001423285.1	Scaffold	GCF_001423285.1	0.9937	0
Methylobacterium sp. Leaf112		2643221802	Permanent Draft	2015-12-11	4693153	4508	34	1	SAMN04151638	GCA_001423295.1	Contig	GCF_001423295.1	0.9969	0	Ga0102340_12012	Ga0102340_130250	Ga0102340_11058	Ga0102340_112392	none found	none found	none found	none found
Methylobacterium sp. Leaf113		2643221804	Permanent Draft	2015-12-11	5151901	4829	54	1	SAMN04151639	GCA_001423325.1	Contig	GCF_001423325.1	0.9943	0
Methylobacterium sp. Leaf117		2643221874	Permanent Draft	2015-12-11	5320575	5034	40	1	SAMN04151640	GCA_001422985.1	Scaffold	GCF_001422985.1	0.9937	0	Ga0102344_11811	Ga0102344_123546	Ga0102344_101578	Ga0102344_1361	none found	none found	none found	none found
Methylobacterium sp. Leaf119		2643221879	Permanent Draft	2015-12-11	5423799	5060	25	1	SAMN04151641	none	n/a	n/a	n/a	n/a
Methylobacterium sp. Leaf121		2643221881	Permanent Draft	2015-12-11	5528490	5219	32	1	SAMN04151642	none	n/a	n/a	n/a	n/a
Methylobacterium sp. Leaf122		2643221882	Permanent Draft	2015-12-11	5516690	5249	43	1	SAMN04151643	none	n/a	n/a	n/a	n/a
Methylobacterium sp. Leaf123		2643221884	Permanent Draft	2015-12-11	5437666	5106	40	2	SAMN04151644	GCA_001423405.1	Scaffold	GCF_001423405.1	0.9969	0
Methylobacterium sp. Leaf125		2643221886	Permanent Draft	2015-12-11	5452632	5154	49	1	SAMN04151645	GCA_001423085.1	Scaffold	GCF_001423085.1	0.9984	0.0031
Methylobacterium sp. Leaf361		2643221929	Permanent Draft	2015-12-11	6849062	6686	98	3	SAMN04151742	GCA_001424445.1	Scaffold	GCF_001424445.1	1	0.011
Methylobacterium sp. Leaf399		2643221820	Permanent Draft	2015-12-11	4456718	4166	35	1	SAMN04151754	GCA_001424525.1	Scaffold	GCF_001424525.1	0.9937	0
Methylobacterium sp. Leaf456		2643221938	Permanent Draft	2015-12-11	5577040	5376	44	1	SAMN04151772	GCA_001425465.1	Contig	GCF_001425465.1	0.9969	0.0031
Methylobacterium sp. Leaf465		2643221943	Permanent Draft	2015-12-11	5055478	4768	48	1	SAMN04151775	GCA_001424705.1	Contig	GCF_001424705.1	0.9969	0
Methylobacterium sp. Leaf466		2643221944	Permanent Draft	2015-12-11	4300541	4058	36	1	SAMN04151776	GCA_001425565.1	Contig	GCF_001425565.1	0.9937	0
Methylobacterium sp. Leaf469		2643221946	Permanent Draft	2015-12-11	4700855	4506	46	1	SAMN04151777	GCA_001424745.1	Contig	GCF_001424745.1	0.9969	0
Methylobacterium sp. Leaf85		2643221835	Permanent Draft	2015-12-11	5143223	4893	35	1	SAMN04151621	GCA_001422125.1	Contig	GCF_001422125.1	0.9984	0
Methylobacterium sp. Leaf86		2643221837	Permanent Draft	2015-12-11	5303880	5074	44	1	SAMN04151622	GCA_001422165.1	Scaffold	GCF_001422165.1	0.9982	0
Methylobacterium sp. Leaf87		2643221839	Permanent Draft	2015-12-11	4982392	4719	61	1	SAMN04151623	GCA_001422775.1	Scaffold	GCF_001422775.1	0.9937	0
Methylobacterium sp. Leaf88		2643221841	Permanent Draft	2015-12-11	5031274	4797	55	1	SAMN04151624	GCA_001422795.1	Scaffold	GCF_001422795.1	0.9937	0	Ga0102318_1435	Ga0102318_10593	Ga0102318_11549	Ga0102318_1401	none found	none found	none found	none found
Methylobacterium sp. Leaf89		2643221859	Permanent Draft	2015-12-11	5005286	4742	32	1	SAMN04151625	GCA_001422215.1	Scaffold	GCF_001422215.1	0.9953	0
Methylobacterium sp. Leaf90		2643221861	Permanent Draft	2015-12-11	5671203	5362	59	2	SAMN04151626	none	n/a	n/a	n/a	n/a
Methylobacterium sp. Leaf91		2643221863	Permanent Draft	2015-12-11	5260378	5026	52	1	SAMN04151627	GCA_001422815.1	Contig	GCF_001422815.1	0.9992	0.0031
Methylobacterium sp. Leaf92		2643221864	Permanent Draft	2015-12-11	5453864	5211	45	1	SAMN04151628	none	n/a	n/a	n/a	n/a
Methylobacterium sp. Leaf93		2643221866	Permanent Draft	2015-12-11	4746437	4487	31	1	SAMN04151629	GCA_001422345.1	Scaffold	GCF_001422345.1	1	0
Methylobacterium sp. Leaf94		2643221952	Permanent Draft	2015-12-11	5247959	5016	64	1	SAMN04151630	GCA_001426045.1	Contig	GCF_001426045.1	0.9984	0
Methylobacterium sp. Leaf99		2643221796	Permanent Draft	2015-12-11	4645412	4413	14	1	SAMN04151631	GCA_001422375.1	Scaffold	GCF_001422375.1	0.9937	0.0031
Methylobacterium sp. MB200		2551306471	Permanent Draft		5761816	5491	116	1	SAMN02471138	GCA_000333655.1	Scaffold	GCF_000333655.1	0.9909	0
Methylobacterium sp. ME121		2671180325	Permanent Draft	2016-05-26	7083539	6814	178	1	SAMD00024962	GCA_000974725.1	Contig	excluded from RefSeq: contaminated	0.9984	0
Methylobacterium sp. MIMD6		2855933439	Permanent Draft	2020-01-27	7502080	7330	463	6	SAMN09644085	GCA_003574465.1	Scaffold	GCF_003574465.1	0.9859	0.73	not used	not used	not used	not used	DT057_RS33135	DT057_RS27880	none found	DT057_RS27605	also called Methylobacterium crusticola. missing full-length 16S sequence: not shown in Fig. 1. Loci not tagged in MISTI, so not used in Genehood analysis
Methylobacterium sp. NP6		2814123148	Permanent Draft	2019-01-04	7018685	6716	68	0	SAMEA2620929	TARA_066_SRF_0.22-3	n/a	n/a	n/a	n/a
Methylobacterium sp. R2-1		2824205890	Permanent Draft	2019-06-07	5827980	5715	52	1	SAMN12024188	none	n/a	n/a	n/a	n/a
Methylobacterium sp. RAS18		2823679482	Permanent Draft	2019-05-12	5855278	5682	37	1	SAMN12024054	none	n/a	n/a	n/a	n/a
Methylobacterium sp. UNC300MFChir4.1		2590828860	Permanent Draft	2014-10-17	6434396	6105	80	3	SAMN02799625	GCA_900110155.1	Scaffold	GCF_900110155.1	0.999	0.0063
Methylobacterium sp. UNC378MF		2590828861	Permanent Draft	2014-10-17	6358020	6118	77	2	SAMN02799622	GCA_900103195.1	Contig	GCF_900103195.1	1	0.0063
Methylobacterium sp. UNCCL110		2574180438	Permanent Draft	2014-07-07	6613608	6411	138	2	SAMN02745432	GCA_000745415.1	Scaffold	GCF_000745415.1	1	0
Methylobacterium sp. UNCCL125		2595698237	Permanent Draft	2015-01-07	6712432	6472	83	2	SAMN02799643	GCA_900116795.1	Scaffold	GCF_900116795.1	1	0	FG07DRAFT_05107	FG07DRAFT_00585	FG07DRAFT_02962	FG07DRAFT_06479	none found	none found	none found	none found
Methylobacterium sp. UNCCL126		2606217774	Permanent Draft	2016-08-31	6880879	6633	171	3	none	none	n/a	n/a	n/a	n/a
Methylobacterium sp. UNCCL136		2606217775	Permanent Draft	2016-08-31	6366755	6136	97	1	none	none	n/a	n/a	n/a	n/a
Methylobacterium sp. UNCCL143		2606217776	Permanent Draft	2016-08-31	6606012	6357	147	9	none	none	n/a	n/a	n/a	n/a
Methylobacterium sp. V23		2855927618	Permanent Draft	2020-01-27	5933994	5820	137	2	SAMN07775228	GCA_002917135.1	Contig	GCF_002917135.1	0.9984	0.0031
Methylobacterium sp. WSM2598		2545555834	Permanent Draft	2013-10-23	8130841	7667	85	6	SAMN02261324	GCA_000379105.1	Scaffold	GCF_000379105.1	0.906	0	MET2598DRAFT_05428	MET2598DRAFT_06796	MET2598DRAFT_00140	MET2598DRAFT_07205	MET2598_RS0131430	MET2598_RS0101810		MET2598_RS0106230
Methylobacterium sp. YL-MPn5-2016		2857422599	Permanent Draft	2020-02-26	6864218	6647	7	4	SAMN14515838	none	n/a	n/a	n/a	n/a
Methylobacterium sp. YL-MPn6-2016		2857429247	Permanent Draft	2020-02-26	6858912	6636	6	4	SAMN14515886	none	n/a	n/a	n/a	n/a
Methylobacterium sp. YR596		2615840644	Permanent Draft	2015-05-15	6572329	6152	84	4	SAMN04487844	GCA_900112945.1	Scaffold	GCF_900112945.1	1	0.0016	not used	not used	not used	not used	BM208_RS24040	BM208_RS10725	BM208_RS06195	BM208_RS04145	missing full-length 16S sequence: not shown in Fig. 1
Methylobacterium sp. YR668		2609459632	Permanent Draft	2015-04-28	6623161	6388	99	6	SAMN04487845	GCA_900116245.1	Scaffold	GCF_900116245.1	1	0.0031
Methylobacterium sp. ZNC0032		2526164571	Permanent Draft	2014-07-28	4938611	5550	1196	1	SAMN03021518	GCA_000800935.1	Contig	GCF_000800935.1	0.982	0.0125	L982_02327	L982_04429	L982_02729	L982_01862	L982_04467	L982_02012	none found	none found	actually clusters with Bosea. Included in phylogenies as reference species.
Methylobacterium tarhaniae DSM 25844	DSMZ	2636415909	Permanent Draft	2015-10-20	6743422	6436	483	4	SAMN03406606	GCA_001043955.1	Contig	GCF_001043955.1	0.9519	0.0008	Ga0080943_10615	Ga0080943_10775	Ga0080943_103019	Ga0080943_10652	VQ03_RS20930	VQ03_RS17045	VQ03_RS08670	VQ03_RS05145
Methylobacterium variabile DSM 16961	DSMZ	2636415936	Permanent Draft	2015-10-20	7432100	7284	560	2	SAMN03406604	GCA_001043975.1	Contig	GCF_001043975.1	0.9469	0.0055	Ga0080942_125210	Ga0080942_123911	Ga0080942_103710	Ga0080942_11456	VQ02_RS08420	VQ02_RS30135	VQ02_RS05540	VQ02_RS18610
Methylorubrum chloromethanicum CM4		643348563	Finished	2009-04-01	6180732	5847	3	5	SAMN00000037	GCA_000021845.1	Complete	GCF_000021845.1	0.9968	0	Mchl_4386	Mchl_1744	Mchl_2824	Mchl_R0044	none found	none found	none found	none found
Methylorubrum extorquens AM1		644736386	Finished	2009-12-01	6879778	6294	5	5	SAMN02604258	GCA_000022685.1	Complete	GCF_000022685.1	0.9968	0.0064	MexAM1_META1p4405	MexAM1_META1p1359	MexAM1_META1p2721	MexAM1_META1p16S1	none found	none found	none found	none found
Methylorubrum extorquens CP3		2834356459	Permanent Draft	2019-08-21	5702189	6714	743	1	SAMN05930817	GCA_001854495.1	Contig	GCF_001854495.1	0.9312	0.0072
Methylorubrum extorquens DM4		644736387	Finished	2009-12-01	6123851	5829	3	5	SAMEA3138288	GCA_000083545.1	Complete	GCF_000083545.1	0.9969	0.0038	METDI5011	METDI2130	METDI3334	METDI_16S_5	none found	none found	none found	none found
Methylorubrum extorquens DSM 13060		2507262015	Permanent Draft	2011-09-13	6691911	6627	12	3	SAMN02261401	GCA_000243435.2	Contig	GCF_000243435.1	0.9893	0.0032
Methylorubrum extorquens PA1		641228497	Finished	2008-03-01	5471154	4939	1	5	SAMN00000030	GCA_000018845.1	Complete	GCF_000018845.1	0.9969	0	Mext_4017	Mext_1466	Mext_2601	Mext_R0042	none found	none found	none found	none found
Methylorubrum extorquens PSBB040		2791354773	Finished	2018-08-24	5654313	5323	1	5	SAMN06210717	GCA_001971665.1	Complete	GCF_001971665.1	0.9922	0
Methylorubrum extorquens TK 0001		2791354775	Finished	2018-08-24	5715512	5525	1	5	SAMEA104358467	GCA_900234795.1	Complete	GCF_900234795.1	0.984	0
Methylorubrum populi BJ001		642555139	Finished	2008-12-01	5848997	5538	3	5	SAMN00000038	GCA_000019945.1	Complete	GCF_000019945.1	0.9969	0.0047	Mpop_4499	Mpop_1465	Mpop_2629	Mpop_R0042	none found	none found	none found	none found
Methylorubrum populi CD11_7		2744054652	Permanent Draft	2017-08-11	7019504	6743	123	1	SAMN04486789	GCA_001643095.1	Scaffold	GCF_001643095.1	0.9969	0.0324
Methylorubrum populi P-1M		2791354774	Finished	2018-08-24	5943875	5644	6	5	SAMD00024749	GCA_002355515.1	Complete	GCF_002355515.1	0.9969	0.0016
Methylorubrum rhodinum JCM 2811		2728369659	Permanent Draft	2017-04-28	3000694	4262	1373	1	SAMD00000467	GCA_001310855.1	Contig	excluded from RefSeq: fragmented assembly; untrustworthy as type	0.6635	0.0157
Methylorubrum salsuginis CGMCC 1.6474		2617270908	Permanent Draft	2015-06-11	5323773	5089	64	1	SAMN04488125	GCA_900114375.1	Scaffold	GCF_900114375.1	0.9937	0
Methylorubrum thiocyanatum JCM 10893		2728369660	Permanent Draft	2017-04-28	3050509	4294	1373	1	SAMD00000411	GCA_001310875.1	Contig	excluded from RefSeq: fragmented assembly; untrustworthy as type	0.642	0.0204
Methylorubrum zatmanii PSBB041		2751185864	Finished	2017-09-11	5612218	5263	2	5	SAMN06436009	GCA_002117815.2	Complete	GCF_002117815.2	0.9952	0.0032	Ga0198510_124312	Ga0198510_121646	Ga0198510_122755	Ga0198510_121540	n/a	n/a	n/a	n/a	MIST gene IDs are offset from the NCBI locus tags by a little bit.
