## Supplementary Tables for "Aerobic methoxydotrophy: growth on methoxylated aromatic compounds by *Methylobacterium*": TableS2_reference_organisms.xlsx

### Sheet: S2
Supplementary Table 2. Reference organisms included in Figures 1 and 2, and locus tags of genes analyzed. Most reference organisms have been been studied for their growth on one or more lignin-derived compounds, or are closely related to other organisms that have, with the exception of the organisms used as outgroups (see Notes). We chose as outgroups organisms that have homologs of the genes of …
			Locus tags - housekeeping genes				Locus tags - aromatic catabolism				Genome coordinates - aromatic catabolism
Species	IMG Genome ID	Genome sequencing status	16S rRNA	atpD	recA	rpoB	ech	vanA	pobA	pcaG	ech	vanA	pobA	pcaG	Notes
Acidocella facilis ATCC 35904	2556921625	Permanent Draft	T331DRAFT_03265	T331DRAFT_02076	T331DRAFT_01406	T331DRAFT_01578	T331DRAFT_00399	T331DRAFT_00383	T331DRAFT_00396	2558111329	409724..410542	392332..393360	406000..407175	69439..70068	Previously known as Acidiphilum facilis
Acinetobacter baylyi ADP1 ATCC 33305	637000002	Finished	ACIADrRNA16S_21	ACIAD0187	ACIAD1385	ACIAD0307	ACIAD1726	ACIAD0980	ACIAD1719	637518231	1735408..1736241	966498..967574	1725951..1727165	1716541..1717170	Previously known as Acinetobacter calcoaceticus
Acinetobacter calcoaceticus ANC3811	2531839648	Permanent Draft	F935_03595	F935_02915	F935_00995	F935_02796	F935_02009	F935_02004	F935_01732	2534321665	364025..364858	359119..360195	57257..58471	173466..174095
Amycolatopsis sp. 75iv2, ATCC 39116	2513237078	Permanent Draft	Amy_06528	Amy_02284	Amy_04219	Amy_02014	Amy_07349	Amy_06873	Amy_02794, Amy_05172	2513530370	11618..12481	42426..43472	14070..15251, 17384..18562	4138..4683	Previously known as Streptomyces setonii
Azospirillum halopraeferens DSM 3675	2522572158	Permanent Draft	G472DRAFT_10000	G472DRAFT_02587	G472DRAFT_03573	G472DRAFT_01809	none found	G472DRAFT_00819	none found	none found	none found	80942..82012	none found	none found	uses PCA 4,5 cleavage pathway
Azospirillum lipoferum R1C	2622736628	Draft	Ga0048941_6557	Ga0048941_4532	Ga0048941_5462	Ga0048941_3435	Ga0048941_2417	none found	Ga0048941_0785, Ga0048941_6044	2623594975	728592..729407	none found	88052..89224, 234921..236129	222405..222953
Bradyrhizobium diazoefficiens USDA110	637000038	Finished	Bjar01	bll0440	bll5755	bll5410	blr7844	blr2390	blr2337, blr6420, bll7838	637368479, 637369898	8598754..8599563	2605143..2606207	2538232..2539404, 8592600..8593769, 7068507..7069685	1014163..1014765, 2535653..2536279	Previously known as Rhizobium japonicum, Bradyrhizobium japonicum
Burkholderia cepacia ATCC 25416	2509276048	Permanent Draft	BurcepDRAFT_7191	BurcepDRAFT_2823	BurcepDRAFT_3531	BurcepDRAFT_2653	BurcepDRAFT_4786	BurcepDRAFT_5167, BurcepDRAFT_5169	BurcepDRAFT_3681, BurcepDRAFT_4605	2509519560	1232707..1233534	1652580..1653635, 1654662..1655741	1024673..1025905, 33177..34349	2678890..2679483
Candidatus Nitrosopumilus piranensis D3C	2627853696	Draft	not used	not used	not used	not used	n/a	n/a	Ga0077946_11551	n/a	n/a	n/a	437446..438651	n/a	outgroup for pobA
Candidatus Nitrososphaera evergladensis SR1	2585427666	Finished	not used	not used	not used	not used	n/a	n/a	n/a	2586122415	n/a	n/a	n/a	2416120..2417322	outgroup for pcaG
Candidatus Nitrososphaera gargensis Ga9-2	2510065023	Finished	not used	not used	not used	not used	Ngar_c21980	n/a	n/a	n/a	1712106..1712954	n/a	n/a	n/a	outgroup for ecH
Caulobacter vibrioides NA1000	643348526	Finished	CCNA_R0087	CCNA_03560	CCNA_01141	Cseg_0741	CCNA_02484	Cseg_2340	CCNA_02487	646754380	2631756..2632583	2620910..2621986	2635157..2636377	2567811..2568473	Previously known as Caulobacter crecentus
Caulobacter segnis ATCC21756	646564519	Finished	Cseg_R0016	Cseg_0237	Cseg_1175	CCNA_00536	Cseg_2345, Cseg_3073	CCNA_02476	Cseg_1759, Cseg_2348	643620748	2559901..2560722, 3350271..3351095	2552272..2553345	2563344..2564519, 1879595..1880770	2639674..2640324	Previously known as Mycoplasma segnis
Comamonas testosteronii ATCC 11996	2529292992	Permanent Draft	CTATCC11996_r00013	CTATCC11996_24886	CTATCC11996_01305	CTATCC11996_16764	CTATCC11996_23836	CTATCC11996_24096	CTATCC11996_20069	none found	58696..59478	116615..117694	219299..220474	none found	uses PCA 4,5 cleavage pathway
Corynebacterium glutamicum MB001	2554235405	Finished	cgp_r5123	cgp_1368	cgp_2141	cgp_0576	none found	cgp_2616	cgp_1226	2555886401	none found	2293313..2294443	1127729..1128916	2307920..2308534
Enterovirga rhinocerotis DSM 25903	2802429733	Draft	Ga0310539_0108	Ga0310539_0392	Ga0310539_2461	Ga0310539_0738	none found	none found	none found	none found	none found	none found	none found	none found
Microvirga flocculans ATCC BAA-817	2540341199	Permanent Draft	L879DRAFT_03918	L879DRAFT_03324	L879DRAFT_01905	L879DRAFT_03871	none found	none found	L879DRAFT_02281	2540899940	none found	none found	12732..13901	8045..8671
Neomegalonema perideroedes DSM 15528	2515154196	Permanent Draft	B161DRAFT_03086	B161DRAFT_00411	B161DRAFT_01123	B161DRAFT_00276	none found	none found	B161DRAFT_02340	2516051791	none found	none found	1043172..1044338	1030362..1030967	Previously known as Meganema perideroedes
Novosphingobium pentaromativorans US6-1	2608642102	Finished	Ga0068301_111200	Ga0068301_11537	Ga0068301_11234	Ga0068301_112440	Ga0068301_12391	none found	Ga0068301_12279	none found	427593..428393	none found	303916..305085	none found
Prochlorococcus marinus NATL2a	637000212	Finished	PMN2A_R0036	PMN2A_0970	PMN2A_1133	PMN2A_1016	n/a	n/a	n/a	n/a	n/a	n/a	n/a	n/a	outgroup for housekeeping genes
Pseudomonas aeruginosa PAO1 Orsay	2687453394	Draft	Ga0133323_115633	Ga0133323_115821	Ga0133323_111377	Ga0133323_11710	none found	Ga0133323_115148	Ga0133323_11253	2688608890	none found	5515177..5516232	279643..280827	175572..176177
Pseudomonas fluorescens Pf0-1	637000221	Finished	Pfl_R94	Pfl_5730	Pfl_1175	Pfl_5086	none found	none found	Pfl_4478	637741123	none found	none found	5049285..5050478	1444347..1444913
Pseudomonas putida KT2440	637000222	Finished	PP_16SG	PP_5413	PP_1629	PP_0447	PP_3358	PP_3736	PP_3537	637148053	3798066..3798896	4263705..4264772	4009429..4010616	5281003..5281608
Rhizobium undicola ATCC 700741	2558860983	Permanent Draft	T424DRAFT_03768	T424DRAFT_01170	T424DRAFT_00534	T424DRAFT_03660	T424DRAFT_01856	T424DRAFT_01804	T424DRAFT_01860	2561467723	75105..75935	6010..7071	79781..80953	88593..89210
Rhodoccous erythropolis PR4	643692033	Finished	RER_r0150	RER_39050	RER_27530	RER_17330	none found	none found	RER_55840	643781912	none found	none found	6038599..6039786	5748245..5748886
Rhodococcus jostii RHA1	637000234	Finished	RHA1_ro04359	RHA1_ro01472	RHA1_ro06765	RHA1_ro01962	none found	RHA1_ro04165	RHA1_ro02539	638087923	none found	4371645..4372715	2687974..2689152	1408124..1408765
Rhodococcus ruber DSM 4338	2744054618	Draft	Ga0132902_10643	Ga0132902_108257	Ga0132902_111421	Ga0132902_10682	none found	Ga0132902_105860	Ga0132902_104525	2744994898	none found	72892..74007	28921..30105	40524..41120
Rhodopseudomonas palustris CGA009	637000239	Finished	RNA_55	RPA0176	RPA3851	RPA3268	RPA1786	RPA3619	RPA1781	none found	2001366..2002172	4082101..4083144	1996035..1997207	none found	uses PCA 4,5 cleavage pathway
Rhodopseudomonas palustris TIE-1	642555153	Finished	Rpal_R0056	Rpal_1057	Rpal_4376	Rpal_3687	Rpal_1988	Rpal_4139	Rpal_1983	none found	2149071..2149877	4434412..4435455	2143761..2144933	none found	uses PCA 4,5 cleavage pathway
Roseomonas gilardii rosea ATCC BAA-691	2540341198	Permanent Draft	L882DRAFT_10000	L882DRAFT_01332	L882DRAFT_01460	L882DRAFT_04186	L882DRAFT_02552	L882DRAFT_03123	L882DRAFT_04137	2540894945	64036..64869	4872..5936	19972..21183	431319..431960
Sphingobium sp. SYK-6	2511231055	Finished	SLG_r0060	SLG_37360	SLG_15230	SLG_15570	SLG_07870, SLG_25030	????	SLG_16860	none found	2696942..2697796, 834922..835755		1840073..1841248	none found	uses PCA 4,5 cleavage pathway
Sphingobium yanoikuyae SHJ	2827151895	Finished	Ga0081901_1359	Ga0081901_5314	Ga0081901_1820	Ga0081901_2033	none found	none found	Ga0081901_2506	none found	none found	none found	131579..132760	none found	uses PCA 4,5 cleavage pathway. Has two genes annotated as vanA but not adjacent to vanB genes.
Sphingomonas aurantica MA101b	2740891891	Draft	Ga0191660_4049	Ga0191660_0780	Ga0191660_1294	Ga0191660_1188	none found	none found	Ga0191660_3786	2741282700	none found	none found	134052..135236	137350..138051
Sphingomonas panacis DCY99	2751185897	Draft	Ga0172949_124165	Ga0172949_12117	Ga0172949_12443	Ga0172949_121943	Ga0172949_123272	none found	Ga0172949_123983	none found	3508888..3509724	none found	4266321..4267490	none found	uses PCA 4,5 cleavage pathway
Sphingomonas paucimobilis NBRC 13935	2600255072	Draft	Ga0056716_04017	Ga0056716_02999	Ga0056716_01243	Ga0056716_01398	none found	none found	Ga0056716_02087	2600838582	none found	none found	124817..126004	122083..122778
Streptomyces coelicolor A3(2)	637000305	Finished	SCOr16	SCO5373	SCO5769	SCO4654	none found	SCO6680	SCO1308, SCO3084	637270970	none found	7418437..7419516	1385454..1386677, 3377344..3378513	7451752..7452357
Streptomyces viridisporus T7A, ATCC 39115	2518285526	Permanent Draft	StrvirDRAFT_1868	StrvirDRAFT_2185	StrvirDRAFT_1841	StrvirDRAFT_2795	none found	none found	StrvirDRAFT_4080	2518361201	none found	none found	2914165..2915370	1055478..1056083
Sulfolobus tokodaii str. 7, JCM 10545	638154519	Finished	not used	not used	not used	not used	n/a	ST1021	n/a	n/a	n/a	1005851..1006789	n/a	n/a	outgroup for vanA
Xanthomonas campestris pv. campestris B100	642555169	Finished	xccb100_rna006	xccb100_3794	xccb100_2537	xccb100_3466	xccb100_3542	xccb100_0323	xccb100_0382	642627826	4011903..4012730	359083..360135	415456..416640	429121..429684
