## Supplementary Tables for "Aerobic methoxydotrophy: growth on methoxylated aromatic compounds by *Methylobacterium*": TableS4_Methylo_MeOH_growth.csv

Time	Species	Substrate	Rep	OD
0	M_aquaticum	Methanol	A	-0.02
0	M_aquaticum	Methanol	B	-0.04
0	M_aquaticum	Methanol	C	-0.02
0	M_nodulans	Methanol	A	0.02
0	M_nodulans	Methanol	B	0.14
0	M_nodulans	Methanol	C	0.01
0	M_platani	Methanol	A	0.08
0	M_platani	Methanol	B	0.1
0	M_platani	Methanol	C	0
0	M_sp_4-46	Methanol	A	0.08
0	M_sp_4-46	Methanol	B	0.02
0	M_sp_4-46	Methanol	C	0.06
0	M_sp_AMS-5	Methanol	A	0.05
0	M_sp_AMS-5	Methanol	B	0.09
0	M_sp_AMS-5	Methanol	C	-0.01
0	M_sp_MA-22A	Methanol	A	0.01
0	M_sp_MA-22A	Methanol	B	0.16
0	M_sp_MA-22A	Methanol	C	0.04
0	M_tarhaniae	Methanol	A	0.05
0	M_tarhaniae	Methanol	B	0.07
0	M_tarhaniae	Methanol	C	0
0	M_variabile	Methanol	A	0.06
0	M_variabile	Methanol	B	-0.02
0	M_variabile	Methanol	C	-0.01
8	M_aquaticum	Methanol	A	0.03
8	M_aquaticum	Methanol	B	0.05
8	M_aquaticum	Methanol	C	0.08
8	M_nodulans	Methanol	A	0.05
8	M_nodulans	Methanol	B	0.09
8	M_nodulans	Methanol	C	0.06
8	M_platani	Methanol	A	0.17
8	M_platani	Methanol	B	0.15
8	M_platani	Methanol	C	0.09
8	M_sp_4-46	Methanol	A	0.07
8	M_sp_4-46	Methanol	B	0.04
8	M_sp_4-46	Methanol	C	0.06
8	M_sp_AMS-5	Methanol	A	0.25
8	M_sp_AMS-5	Methanol	B	0.1
8	M_sp_AMS-5	Methanol	C	0.17
8	M_sp_MA-22A	Methanol	A	0.07
8	M_sp_MA-22A	Methanol	B	0.19
8	M_sp_MA-22A	Methanol	C	0.06
8	M_tarhaniae	Methanol	A	0.08
8	M_tarhaniae	Methanol	B	0.1
8	M_tarhaniae	Methanol	C	0.08
8	M_variabile	Methanol	A	0.18
8	M_variabile	Methanol	B	0.17
8	M_variabile	Methanol	C	0.07
17	M_aquaticum	Methanol	A	0.18
17	M_aquaticum	Methanol	B	0.12
17	M_aquaticum	Methanol	C	0.13
17	M_nodulans	Methanol	A	0.08
17	M_nodulans	Methanol	B	0.34
17	M_nodulans	Methanol	C	0.41
17	M_platani	Methanol	A	0.07
17	M_platani	Methanol	B	0.08
17	M_platani	Methanol	C	0.09
17	M_sp_4-46	Methanol	A	0.09
17	M_sp_4-46	Methanol	B	0.19
17	M_sp_4-46	Methanol	C	0.09
17	M_sp_AMS-5	Methanol	A	0.43
17	M_sp_AMS-5	Methanol	B	0.34
17	M_sp_AMS-5	Methanol	C	0.24
17	M_sp_MA-22A	Methanol	A	0.15
17	M_sp_MA-22A	Methanol	B	0.08
17	M_sp_MA-22A	Methanol	C	0.22
17	M_tarhaniae	Methanol	A	0.22
17	M_tarhaniae	Methanol	B	0.22
17	M_tarhaniae	Methanol	C	0.4
17	M_variabile	Methanol	A	0.13
17	M_variabile	Methanol	B	0.17
17	M_variabile	Methanol	C	0.16
19	M_aquaticum	Methanol	A	0.1
19	M_aquaticum	Methanol	B	0.19
19	M_aquaticum	Methanol	C	0.14
19	M_nodulans	Methanol	A	0.18
19	M_nodulans	Methanol	B	0.53
19	M_nodulans	Methanol	C	0.59
19	M_platani	Methanol	A	0.13
19	M_platani	Methanol	B	0.03
19	M_platani	Methanol	C	0.08
19	M_sp_4-46	Methanol	A	0.08
19	M_sp_4-46	Methanol	B	0.13
19	M_sp_4-46	Methanol	C	0.09
19	M_sp_AMS-5	Methanol	A	0.5
19	M_sp_AMS-5	Methanol	B	0.45
19	M_sp_AMS-5	Methanol	C	0.64
19	M_sp_MA-22A	Methanol	A	0.32
19	M_sp_MA-22A	Methanol	B	0.18
19	M_sp_MA-22A	Methanol	C	0.19
19	M_tarhaniae	Methanol	A	0.22
19	M_tarhaniae	Methanol	B	0.15
19	M_tarhaniae	Methanol	C	0.24
19	M_variabile	Methanol	A	0.16
19	M_variabile	Methanol	B	0.03
19	M_variabile	Methanol	C	0.06
21	M_aquaticum	Methanol	A	0.12
21	M_aquaticum	Methanol	B	0.17
21	M_aquaticum	Methanol	C	0.21
21	M_nodulans	Methanol	A	0.09
21	M_nodulans	Methanol	B	0.67
21	M_nodulans	Methanol	C	0.45
21	M_platani	Methanol	A	0.2
21	M_platani	Methanol	B	0.06
21	M_platani	Methanol	C	0.07
21	M_sp_4-46	Methanol	A	0.1
21	M_sp_4-46	Methanol	B	0.15
21	M_sp_4-46	Methanol	C	0.1
21	M_sp_AMS-5	Methanol	A	0.65
21	M_sp_AMS-5	Methanol	B	0.68
21	M_sp_AMS-5	Methanol	C	0.77
21	M_sp_MA-22A	Methanol	A	0.2
21	M_sp_MA-22A	Methanol	B	0.12
21	M_sp_MA-22A	Methanol	C	0.28
21	M_tarhaniae	Methanol	A	0.3
21	M_tarhaniae	Methanol	B	0.17
21	M_tarhaniae	Methanol	C	0.33
21	M_variabile	Methanol	A	0.05
21	M_variabile	Methanol	B	0.15
21	M_variabile	Methanol	C	0.05
24	M_aquaticum	Methanol	A	0.16
24	M_aquaticum	Methanol	B	0.44
24	M_aquaticum	Methanol	C	0.28
24	M_nodulans	Methanol	A	0.16
24	M_nodulans	Methanol	B	1.03
24	M_nodulans	Methanol	C	1.09
24	M_platani	Methanol	A	0.19
24	M_platani	Methanol	B	0.05
24	M_platani	Methanol	C	0.04
24	M_sp_4-46	Methanol	A	0.15
24	M_sp_4-46	Methanol	B	0.26
24	M_sp_4-46	Methanol	C	0.18
24	M_sp_AMS-5	Methanol	A	0.72
24	M_sp_AMS-5	Methanol	B	0.79
24	M_sp_AMS-5	Methanol	C	0.78
24	M_sp_MA-22A	Methanol	A	0.2
24	M_sp_MA-22A	Methanol	B	0.32
24	M_sp_MA-22A	Methanol	C	0.26
24	M_tarhaniae	Methanol	A	0.47
24	M_tarhaniae	Methanol	B	0.24
24	M_tarhaniae	Methanol	C	0.54
24	M_variabile	Methanol	A	0.05
24	M_variabile	Methanol	B	0.1
24	M_variabile	Methanol	C	0.21
26	M_aquaticum	Methanol	A	0.33
26	M_aquaticum	Methanol	B	0.35
26	M_aquaticum	Methanol	C	0.27
26	M_nodulans	Methanol	A	0.04
26	M_nodulans	Methanol	B	1.08
26	M_nodulans	Methanol	C	1.11
26	M_platani	Methanol	A	0.19
26	M_platani	Methanol	B	0.09
26	M_platani	Methanol	C	0.2
26	M_sp_4-46	Methanol	A	0.2
26	M_sp_4-46	Methanol	B	0.17
26	M_sp_4-46	Methanol	C	0.13
26	M_sp_AMS-5	Methanol	A	0.66
26	M_sp_AMS-5	Methanol	B	0.66
26	M_sp_AMS-5	Methanol	C	0.75
26	M_sp_MA-22A	Methanol	A	0.16
26	M_sp_MA-22A	Methanol	B	0.2
26	M_sp_MA-22A	Methanol	C	0.32
26	M_tarhaniae	Methanol	A	0.49
26	M_tarhaniae	Methanol	B	0.59
26	M_tarhaniae	Methanol	C	0.6
26	M_variabile	Methanol	A	0.02
26	M_variabile	Methanol	B	0.02
26	M_variabile	Methanol	C	0.05
28	M_aquaticum	Methanol	A	0.27
28	M_aquaticum	Methanol	B	0.43
28	M_aquaticum	Methanol	C	0.46
28	M_nodulans	Methanol	A	0.19
28	M_nodulans	Methanol	B	1.1
28	M_nodulans	Methanol	C	1.15
28	M_platani	Methanol	A	0.15
28	M_platani	Methanol	B	0.27
28	M_platani	Methanol	C	0.21
28	M_sp_4-46	Methanol	A	0.29
28	M_sp_4-46	Methanol	B	0.28
28	M_sp_4-46	Methanol	C	0.32
28	M_sp_AMS-5	Methanol	A	0.66
28	M_sp_AMS-5	Methanol	B	0.8
28	M_sp_AMS-5	Methanol	C	0.79
28	M_sp_MA-22A	Methanol	A	0.29
28	M_sp_MA-22A	Methanol	B	0.28
28	M_sp_MA-22A	Methanol	C	0.29
28	M_tarhaniae	Methanol	A	0.49
28	M_tarhaniae	Methanol	B	0.51
28	M_tarhaniae	Methanol	C	0.59
28	M_variabile	Methanol	A	0.07
28	M_variabile	Methanol	B	0.08
28	M_variabile	Methanol	C	0.05
30	M_aquaticum	Methanol	A	0.27
30	M_aquaticum	Methanol	B	0.5
30	M_aquaticum	Methanol	C	0.49
30	M_nodulans	Methanol	A	0.1
30	M_nodulans	Methanol	B	1.14
30	M_nodulans	Methanol	C	1.13
30	M_platani	Methanol	A	0.22
30	M_platani	Methanol	B	0.21
30	M_platani	Methanol	C	0.14
30	M_sp_4-46	Methanol	A	0.3
30	M_sp_4-46	Methanol	B	0.28
30	M_sp_4-46	Methanol	C	0.14
30	M_sp_AMS-5	Methanol	A	0.69
30	M_sp_AMS-5	Methanol	B	0.79
30	M_sp_AMS-5	Methanol	C	0.67
30	M_sp_MA-22A	Methanol	A	0.33
30	M_sp_MA-22A	Methanol	B	0.41
30	M_sp_MA-22A	Methanol	C	0.41
30	M_tarhaniae	Methanol	A	0.53
30	M_tarhaniae	Methanol	B	0.42
30	M_tarhaniae	Methanol	C	0.78
30	M_variabile	Methanol	A	0.04
30	M_variabile	Methanol	B	0.13
30	M_variabile	Methanol	C	0.1
33	M_aquaticum	Methanol	A	0.15
33	M_aquaticum	Methanol	B	0.48
33	M_aquaticum	Methanol	C	0.29
33	M_nodulans	Methanol	A	0.06
33	M_nodulans	Methanol	B	0.95
33	M_nodulans	Methanol	C	1.01
33	M_platani	Methanol	A	0.11
33	M_platani	Methanol	B	0.17
33	M_platani	Methanol	C	0.28
33	M_sp_4-46	Methanol	A	0.41
33	M_sp_4-46	Methanol	B	0.44
33	M_sp_4-46	Methanol	C	0.27
33	M_sp_AMS-5	Methanol	A	0.61
33	M_sp_AMS-5	Methanol	B	0.64
33	M_sp_AMS-5	Methanol	C	0.69
33	M_sp_MA-22A	Methanol	A	0.24
33	M_sp_MA-22A	Methanol	B	0.24
33	M_sp_MA-22A	Methanol	C	0.38
33	M_tarhaniae	Methanol	A	0.53
33	M_tarhaniae	Methanol	B	0.41
33	M_tarhaniae	Methanol	C	0.67
33	M_variabile	Methanol	A	-0.06
33	M_variabile	Methanol	B	-0.05
33	M_variabile	Methanol	C	-0.03
