## Supplementary Tables for "Aerobic methoxydotrophy: growth on methoxylated aromatic compounds by *Methylobacterium*": TableS5_FormaldehydeOD_Fig6data.xlsx

### Sheet: S4
Supplementary Table 5. Full OD and formaldehyde data from growth experiments on PCA and vanillate shown in Fig. 6
Species	Substrate	Replicate	Time (hours)	OD600	Formaldehyde (mM)
M. aquaticum	Vanillate	A	0	0.008	0.0300326
M. aquaticum	Vanillate	A	4	0.024	0.0176075
M. aquaticum	Vanillate	A	8	0.068	0.0246042
M. aquaticum	Vanillate	A	16	0.136	0.0296857
M. aquaticum	Vanillate	A	21	0.366	0.028826
M. aquaticum	Vanillate	A	25	0.499	-0.0120809
M. aquaticum	Vanillate	A	29	0.479	-0.00527244
M. aquaticum	Vanillate	A	33	0.478	0.0119545
M. aquaticum	Vanillate	B	0	-0.003	0.0304758
M. aquaticum	Vanillate	B	4	0.081	0.0191626
M. aquaticum	Vanillate	B	8	0.062	0.0261631
M. aquaticum	Vanillate	B	16	0.197	0.0288976
M. aquaticum	Vanillate	B	21	0.477	0.00916665
M. aquaticum	Vanillate	B	25	0.48	-0.0115173
M. aquaticum	Vanillate	B	29	0.44	-0.00338272
M. aquaticum	Vanillate	B	33	0.329	0.0123928
M. aquaticum	Vanillate	C	0	-0.005	0.0308267
M. aquaticum	Vanillate	C	4	0.007	0.0179788
M. aquaticum	Vanillate	C	8	0.044	0.0255003
M. aquaticum	Vanillate	C	16	0.283	0.0294469
M. aquaticum	Vanillate	C	21	0.321	0.0263858
M. aquaticum	Vanillate	C	25	0.411	-0.0104373
M. aquaticum	Vanillate	C	29	0.503	-0.00350034
M. aquaticum	Vanillate	C	33	0.466	0.0128311
M. nodulans	Vanillate	A	0	0.05	0.031416
M. nodulans	Vanillate	A	4	0.103	0.0300347
M. nodulans	Vanillate	A	8	0.212	0.0414059
M. nodulans	Vanillate	A	16	0.792	0.0201771
M. nodulans	Vanillate	A	21	0.851	0.0079581
M. nodulans	Vanillate	A	25	0.863	-0.0099803
M. nodulans	Vanillate	A	29	0.878	-0.00299526
M. nodulans	Vanillate	A	33	0.833	0.0128311
M. nodulans	Vanillate	B	0	0.067	0.0296209
M. nodulans	Vanillate	B	4	0.095	0.0288917
M. nodulans	Vanillate	B	8	0.195	0.0383396
M. nodulans	Vanillate	B	16	0.817	0.014321
M. nodulans	Vanillate	B	21	0.88	0.00570124
M. nodulans	Vanillate	B	25	0.827	-0.00906848
M. nodulans	Vanillate	B	29	0.852	-0.00450002
M. nodulans	Vanillate	B	33	0.867	0.0106396
M. nodulans	Vanillate	C	0	0.044	0.0214552
M. nodulans	Vanillate	C	4	0.097	0.0309273
M. nodulans	Vanillate	C	8	0.182	0.0380905
M. nodulans	Vanillate	C	16	0.841	0.0176354
M. nodulans	Vanillate	C	21	0.868	0.00655496
M. nodulans	Vanillate	C	25	0.845	-0.0128705
M. nodulans	Vanillate	C	29	0.834	-0.00655891
M. nodulans	Vanillate	C	33	0.839	0.0106396
M. sp. AMS-5	Vanillate	A	0	0	0.0308588
M. sp. AMS-5	Vanillate	A	4	0.021	0.0113435
M. sp. AMS-5	Vanillate	A	8	0.02	0.0122651
M. sp. AMS-5	Vanillate	A	16	0.067	0.0111445
M. sp. AMS-5	Vanillate	A	21	0.095	0.00642301
M. sp. AMS-5	Vanillate	A	25	0.119	-0.0131951
M. sp. AMS-5	Vanillate	A	29	0.145	-0.00598791
M. sp. AMS-5	Vanillate	A	33	0.196	0.0110779
M. sp. AMS-5	Vanillate	B	0	-0.008	0.0305636
M. sp. AMS-5	Vanillate	B	4	0.007	0.0109418
M. sp. AMS-5	Vanillate	B	8	0.024	0.0107185
M. sp. AMS-5	Vanillate	B	16	0.075	0.00982473
M. sp. AMS-5	Vanillate	B	21	0.086	0.00439303
M. sp. AMS-5	Vanillate	B	25	0.111	-0.0124485
M. sp. AMS-5	Vanillate	B	29	0.171	-0.00677068
M. sp. AMS-5	Vanillate	B	33	0.198	0.00976304
M. sp. AMS-5	Vanillate	C	0	-0.002	0.0276181
M. sp. AMS-5	Vanillate	C	4	0.029	0.0095815
M. sp. AMS-5	Vanillate	C	8	0.021	0.0105835
M. sp. AMS-5	Vanillate	C	16	0.066	0.011688
M. sp. AMS-5	Vanillate	C	21	0.073	0.00365175
M. sp. AMS-5	Vanillate	C	25	0.139	-0.0165837
M. sp. AMS-5	Vanillate	C	29	0.162	-0.00910354
M. sp. AMS-5	Vanillate	C	33	0.173	0.00888647
M. sp. MA-22A	Vanillate	A	0	0.025	0.0300426
M. sp. MA-22A	Vanillate	A	4	0.039	0.0138804
M. sp. MA-22A	Vanillate	A	8	0.074	0.0179369
M. sp. MA-22A	Vanillate	A	16	0.19	0.0218955
M. sp. MA-22A	Vanillate	A	21	0.368	0.0166695
M. sp. MA-22A	Vanillate	A	25	0.34	0.0103735
M. sp. MA-22A	Vanillate	A	29	0.472	0.0178939
M. sp. MA-22A	Vanillate	A	33	0.427	0.0255414
M. sp. MA-22A	Vanillate	B	0	0.013	0.0295437
M. sp. MA-22A	Vanillate	B	4	0.019	0.0126223
M. sp. MA-22A	Vanillate	B	8	0.061	0.0209914
M. sp. MA-22A	Vanillate	B	16	0.233	0.0193143
M. sp. MA-22A	Vanillate	B	21	0.267	0.0187397
M. sp. MA-22A	Vanillate	B	25	0.48	0.0203654
M. sp. MA-22A	Vanillate	B	29	0.402	0.0132752
M. sp. MA-22A	Vanillate	B	33	0.365	0.0237882
M. sp. MA-22A	Vanillate	C	0	0.014	0.0302045
M. sp. MA-22A	Vanillate	C	4	0.06	0.0144094
M. sp. MA-22A	Vanillate	C	8	0.054	0.0201476
M. sp. MA-22A	Vanillate	C	16	0.191	0.0196817
M. sp. MA-22A	Vanillate	C	21	0.344	0.0158148
M. sp. MA-22A	Vanillate	C	25	0.466	0.00908461
M. sp. MA-22A	Vanillate	C	29	0.494	0.0135701
M. sp. MA-22A	Vanillate	C	33	0.412	0.0251031
M. tarhaniae	Vanillate	A	0	0.007	0.0289473
M. tarhaniae	Vanillate	A	4	0.018	0.0162921
M. tarhaniae	Vanillate	A	8	0.066	0.020662
M. tarhaniae	Vanillate	A	16	0.284	0.0234064
M. tarhaniae	Vanillate	A	21	0.399	0.0130129
M. tarhaniae	Vanillate	A	25	0.399	0.00260834
M. tarhaniae	Vanillate	A	29	0.5	-0.000756814
M. tarhaniae	Vanillate	A	33	0.529	0.0106396
M. tarhaniae	Vanillate	B	0	0.015	0.0325724
M. tarhaniae	Vanillate	B	4	0.014	0.0195761
M. tarhaniae	Vanillate	B	8	0.053	0.0235338
M. tarhaniae	Vanillate	B	16	0.23	0.0228136
M. tarhaniae	Vanillate	B	21	0.432	0.0141625
M. tarhaniae	Vanillate	B	25	0.347	-0.000317073
M. tarhaniae	Vanillate	B	29	0.402	-0.00130554
M. tarhaniae	Vanillate	B	33	0.395	0.0137076
M. tarhaniae	Vanillate	C	0	0.07	0.0302416
M. tarhaniae	Vanillate	C	4	0.016	0.0188164
M. tarhaniae	Vanillate	C	8	0.066	0.0211466
M. tarhaniae	Vanillate	C	16	0.294	0.0240133
M. tarhaniae	Vanillate	C	21	0.408	0.0117524
M. tarhaniae	Vanillate	C	25	0.4	-0.00203126
M. tarhaniae	Vanillate	C	29	0.456	-0.000322828
M. tarhaniae	Vanillate	C	33	0.443	0.0128311
P. putida	Protocatechuate	A	0	0.001	0.0157685
P. putida	Protocatechuate	A	2	-0.036	0.0384125
P. putida	Protocatechuate	A	4	0.049	0.0119945
P. putida	Protocatechuate	A	6	0.215	0.016083
P. putida	Protocatechuate	A	8	1.14	0.0069625
P. putida	Protocatechuate	A	10	1.01	0.0132525
P. putida	Protocatechuate	A	12	0.829	0.0170265
P. putida	Protocatechuate	A	14	0.72	0.0157685
P. putida	Protocatechuate	A	17	0.75	0.0057045
P. putida	Protocatechuate	A	27	0.836	0.0063335
P. putida	Protocatechuate	B	0	-0.006	0.019228
P. putida	Protocatechuate	B	2	-0.017	0.0396705
P. putida	Protocatechuate	B	4	0.057	0.009164
P. putida	Protocatechuate	B	6	0.257	0.013567
P. putida	Protocatechuate	B	8	1.33	0.0013015
P. putida	Protocatechuate	B	10	1.09	0.0226875
P. putida	Protocatechuate	B	12	0.989	0.0226875
P. putida	Protocatechuate	B	14	0.808	0.010422
P. putida	Protocatechuate	B	17	0.813	0.0069625
P. putida	Protocatechuate	B	27	0.898	0.018599
P. putida	Protocatechuate	C	0	-0.029	0.014196
P. putida	Protocatechuate	C	2	-0.016	0.041243
P. putida	Protocatechuate	C	4	0.031	0.009164
P. putida	Protocatechuate	C	6	0.289	0.0094785
P. putida	Protocatechuate	C	8	1.32	0.007906
P. putida	Protocatechuate	C	10	1.16	0.0145105
P. putida	Protocatechuate	C	12	1.01	0.0176555
P. putida	Protocatechuate	C	14	0.976	0.0182845
P. putida	Protocatechuate	C	17	0.956	0.091563
P. putida	Protocatechuate	C	27	1.02	0.00539
P. putida	Vanillate	A	0	0.019	0.002874
P. putida	Vanillate	A	2	0.021	0.03055
P. putida	Vanillate	A	4	0.05	0.0717495
P. putida	Vanillate	A	6	0.124	0.323664
P. putida	Vanillate	A	8	0.425	0.699177
P. putida	Vanillate	A	10	1.1	0.813026
P. putida	Vanillate	A	12	1.14	0.0465895
P. putida	Vanillate	A	14	0.976	0.009164
P. putida	Vanillate	A	17	0.881	0.0019305
P. putida	Vanillate	A	27	0.866	-0.0012145
P. putida	Vanillate	B	0	0.03	0.0132525
P. putida	Vanillate	B	2	0.018	0.0327515
P. putida	Vanillate	B	4	0.041	0.073322
P. putida	Vanillate	B	6	0.158	0.344735
P. putida	Vanillate	B	8	0.421	0.794785
P. putida	Vanillate	B	10	1.12	0.872467
P. putida	Vanillate	B	12	1.13	0.044388
P. putida	Vanillate	B	14	1.02	0.004132
P. putida	Vanillate	B	17	0.892	-0.004674
P. putida	Vanillate	B	27	0.861	-0.0031015
P. putida	Vanillate	C	0	-0.039	0.007906
P. putida	Vanillate	C	2	-0.028	0.031179
P. putida	Vanillate	C	4	0.025	0.0937645
P. putida	Vanillate	C	6	0.098	0.37996
P. putida	Vanillate	C	8	0.423	0.781891
P. putida	Vanillate	C	10	1.2	0.805478
P. putida	Vanillate	C	12	0.989	0.019857
P. putida	Vanillate	C	14	0.861	0.0063335
P. putida	Vanillate	C	17	0.754	-0.004045
P. putida	Vanillate	C	27	0.8	-0.004045
R. jostii	Protocatechuate	A	0	0.031	0.017341
R. jostii	Protocatechuate	A	2	0.05	0.0346385
R. jostii	Protocatechuate	A	4	0.072	0.0151395
R. jostii	Protocatechuate	A	6	0.206	0.012938
R. jostii	Protocatechuate	A	8	0.921	0.0119945
R. jostii	Protocatechuate	A	10	1.25	0.012938
R. jostii	Protocatechuate	A	12	1.04	0.0214295
R. jostii	Protocatechuate	A	14	0.914	0.019228
R. jostii	Protocatechuate	A	17	0.866	0.033066
R. jostii	Protocatechuate	A	27	0.956	0.002245
R. jostii	Protocatechuate	B	0	0.039	0.016083
R. jostii	Protocatechuate	B	2	0.048	0.039985
R. jostii	Protocatechuate	B	4	0.076	0.007906
R. jostii	Protocatechuate	B	6	0.191	0.009793
R. jostii	Protocatechuate	B	8	0.877	0.008535
R. jostii	Protocatechuate	B	10	1.33	0.0157685
R. jostii	Protocatechuate	B	12	1.14	0.0170265
R. jostii	Protocatechuate	B	14	0.976	0.0126235
R. jostii	Protocatechuate	B	17	0.914	0.0239455
R. jostii	Protocatechuate	B	27	1.02	0.0006725
R. jostii	Protocatechuate	C	0	-0.02	0.016083
R. jostii	Protocatechuate	C	2	-0.006	0.0365255
R. jostii	Protocatechuate	C	4	0.031	0.0126235
R. jostii	Protocatechuate	C	6	0.166	0.0208005
R. jostii	Protocatechuate	C	8	0.856	0.0163975
R. jostii	Protocatechuate	C	10	1.26	0.019228
R. jostii	Protocatechuate	C	12	1.05	0.0170265
R. jostii	Protocatechuate	C	14	0.881	0.0082205
R. jostii	Protocatechuate	C	17	0.841	0.0044465
R. jostii	Protocatechuate	C	27	0.944	0.0006725
R. jostii	Vanillate	A	0	0.09	0.011051
R. jostii	Vanillate	A	2	0.036	0.002245
R. jostii	Vanillate	A	4	0.034	0.0264615
R. jostii	Vanillate	A	6	0.048	0.08716
R. jostii	Vanillate	A	8	0.068	0.263909
R. jostii	Vanillate	A	10	0.238	0.693516
R. jostii	Vanillate	A	12	0.724	0.869007
R. jostii	Vanillate	A	14	1.15	0.434997
R. jostii	Vanillate	A	17	0.95	0.0075915
R. jostii	Vanillate	A	27	0.95	-0.0049885
R. jostii	Vanillate	B	0	-0.001	0.002874
R. jostii	Vanillate	B	2	-0.02	0.027405
R. jostii	Vanillate	B	4	0.004	0.022373
R. jostii	Vanillate	B	6	0.006	0.078983
R. jostii	Vanillate	B	8	0.032	0.23183
R. jostii	Vanillate	B	10	0.185	0.623697
R. jostii	Vanillate	B	12	0.645	0.926561
R. jostii	Vanillate	B	14	1.12	0.592876
R. jostii	Vanillate	B	17	0.989	-0.001529
R. jostii	Vanillate	B	27	0.887	-0.002158
R. jostii	Vanillate	C	0	-0.045	0.0031885
R. jostii	Vanillate	C	2	-0.045	0.0239455
R. jostii	Vanillate	C	4	-0.003	0.0220585
R. jostii	Vanillate	C	6	0.006	0.111062
R. jostii	Vanillate	C	8	0.024	0.342849
R. jostii	Vanillate	C	10	0.196	0.801704
R. jostii	Vanillate	C	12	0.655	1.01777
R. jostii	Vanillate	C	14	0.938	0.294101
R. jostii	Vanillate	C	17	0.738	0.0025595
R. jostii	Vanillate	C	27	0.766	-0.003416
