## Supplementary Tables for "Aerobic methoxydotrophy: growth on methoxylated aromatic compounds by *Methylobacterium*": TableS6_MetagenomesSurveyed_vanA.xlsx

### Sheet: S5
Supplementary Table 6. Summary of metagenomes surveyed for Methylobacterium vanA (Fig 7).
IMG Metadata			Color code	Metagenomes with Methylobacterium vanA
Ecosystem	Ecosystem Category	Ecosystem Type	Sample Type	Number of metagenomes	Methylobacterium vanA genes per 10,000,000 genes	st. dev.
Engineered	Biotransformation	Mixed alcohol bioreactor	bioreactor / lab	NA	NA	NA
Engineered	Lab enrichment	Defined media	bioreactor / lab	NA	NA	NA
Engineered	Solid waste	Composting	compost	NA	NA	NA
Engineered	Wastewater	Activated Sludge	wastewater	NA	NA	NA
Engineered	Wastewater	Anaerobic digestor	wastewater	NA	NA	NA
Engineered	Wastewater	Freshwater	wastewater	NA	NA	NA
Engineered	Wastewater	Nutrient removal	wastewater	NA	NA	NA
Environmental	Aquatic	Acidic springs	other aquatic	NA	NA	NA
Environmental	Aquatic	Freshwater	freshwater	4	6.00556	3.52822
Environmental	Aquatic	Marine	marine	NA	NA	NA
Environmental	Aquatic	Non-marine Saline and Alkaline	other aquatic	NA	NA	NA
Environmental	Aquatic	Sediment	freshwater	4	0.94469	0.464796
Environmental	Aquatic	Thermal springs	other aquatic	NA	NA	NA
Environmental	Terrestrial	Deep subsurface	other terrestrial	NA	NA	NA
Environmental	Terrestrial	Soil	soil	48	2.891	4.1738
Host-associated	Algae	Red algae	other aquatic	NA	NA	NA
Host-associated	Annelida	Reproductive system	other animals	NA	NA	NA
Host-associated	Arthropoda	Digestive system	other animals	NA	NA	NA
Host-associated	Invertebrates	Cnidaria	other animals	NA	NA	NA
Host-associated	Plants	Endosphere	leaf	NA	NA	NA
Host-associated	Plants	Peat moss	other plant	1	2.11518	NA
Host-associated	Plants	Phylloplane	leaf	6	6.29044	3.28428
Host-associated	Plants	Rhizoplane	root	10	0.762923	0.413394
Host-associated	Plants	Rhizosphere	root	16	1.6674	1.84484
