## Supplementary Tables for "Aerobic methoxydotrophy: growth on methoxylated aromatic compounds by *Methylobacterium*": TableS7_Metagenomes_with_methylo_vanA.xlsx

### Sheet: S6
Supplementary Table 7. All metagenomes in which Methylobacterium vanA genes (shown in Fig 7) were found. Ecosystem Type manually annotated? denotes metagenomes that were missing information on Ecosystem Type in the metadata provided by IMG; the classification was made based on the Genome Name, Study Name, and metadata of other metagenomes in the same study.
IMG metadata											Figure color code	Result of function search	pplacer results
Genome Name	Study Name	IMG Genome ID	Genome Size assembled	Gene Count assembled	Status	Ecosystem	Ecosystem Category	Ecosystem Subtype	Ecosystem Type	Ecosystem Type manually annotated?	Sample type	vanA Gene Count Total	M. aquaticum vanA Gene Count	M. nodulans vanA Gene Count	M. sp. AMS-5 vanA Gene Count	Methylobacterium (all spp.) vanA Gene Count	Methylobacterium genes per 100 vanA genes
Soil microbial communities from Colorado Plateau, Green Butte sample - Light Crust, Colorado Plateau, Green Butte 2 (Light Crust Colorado Plateau Green Butte 2, Oct 2011 assem)	Soil microbial communities from four geographically distinct crusts in the Colorado Plateau and Sonoran desert	3300000095	187470877	491453	Finished	Environmental	Terrestrial	Sand	Soil		soil	3922	0	1	0	1	2.54972
Soil microbial communities from Great Prairies - Iowa, Native Prairie soil (Iowa, Native Prairie soil, Feb 2012 Assem MSU hiseq+gaii)	Soil microbial communities from Great Prairies (Kansas, Wisconsin and Iowa)	3300000364	3522441772	8508638	Finished	Environmental	Terrestrial	Unclassified	Soil		soil	340	1	0	0	1	29.4118
Grasslands soil microbial communities from Hopland, California, USA (Hopland Soil Metagenome 1, ASSEMBLY_DATE=20130327)	Soil microbial communities from Mediterranean grasslands, California	3300001305	713287419	1976082	Permanent Draft	Environmental	Terrestrial	Loam	Soil		soil	16729	0	1	0	1	0.597764
Grasslands soil microbial communities from Hopland, California, USA (Metagenome Std Draft NPZU/BXHC Hopland Soil Metagenome 1, ASSEMBLY_DATE=20130705)	Soil microbial communities from Mediterranean grasslands, California	3300001686	2209171209	5305512	Permanent Draft	Environmental	Terrestrial	Loam	Soil		soil	370	0	2	0	2	54.0541
Bog forest soil microbial communities from Calvert Island, British Columbia, Canada - ECP12_OM3 (Bog Forest metaG ECP12OM3, ASSEMBLY_DATE=20140815)	Bog forest soil microbial communities from Calvert Island, British Columbia, Canada	3300003219	433241668	951067	Permanent Draft	Environmental	Aquatic	Wetlands	Freshwater		freshwater	953	0	0	1	1	10.4932
Agave microbial communities from Guanajuato, Mexico - As.Ma.rz	Agave microbial communities from California, USA, and Mexico	3300004016	946161704	3225648	Permanent Draft	Host-associated	Plants	Unclassified	Phylloplane		leaf	1874	0	0	1	1	5.33618
Coassembly of ECP04_OM1, ECP04_OM2, ECP04_OM3	Bog forest soil microbial communities from Calvert Island, British Columbia, Canada	3300004080	3334146399	9915682	Permanent Draft	Environmental	Terrestrial		Soil	y	soil	3007	0	0	1	1	3.32557
Grasslands soil microbial communities from Hopland, California, USA - 2 (version 2)	Soil microbial communities from Mediterranean grasslands, California	3300004081	4638379991	13243705	Permanent Draft	Environmental	Terrestrial	Loam	Soil		soil	2074	0	6	1	7	33.7512
Coassembly of ECP03_0M1, ECP03_OM2, ECP03_OM3	Bog forest soil microbial communities from Calvert Island, British Columbia, Canada	3300004082	3845585097	11399255	Permanent Draft	Environmental	Terrestrial		Soil	y	soil	3477	0	0	2	2	5.75209
Coassembly of ECP14_OM1, ECP14_OM2, ECP14_OM3	Bog forest soil microbial communities from Calvert Island, British Columbia, Canada	3300004091	4749708547	14289136	Permanent Draft	Environmental	Terrestrial		Soil	y	soil	3992	0	0	1	1	2.50501
Coassembly of ECP03_0M1, ECP03_OM2, ECP03_OM3, ECP04_OM1, ECP04_OM2, ECP04_OM3, ECP14_OM1, ECP14_OM2, ECP14_OM3	Bog forest soil microbial communities from Calvert Island, British Columbia, Canada	3300004092	12170310832	35152872	Permanent Draft	Environmental	Terrestrial		Soil	y	soil	7211	0	1	1	2	2.77354
Soil microbial communities from Arlington Agricultural Research Station in Wisconsin, USA - Nitrogen cycling - Combined assembly of AARS Block 5	Soil microbial communities from Arlington Agricultural Research Station in Wisconsin and Kellogg Biological Station in Michigan, replicating the bioenergy cropping systems trials (BCSTs)	3300004114	8686253461	25646420	Permanent Draft	Environmental	Terrestrial	Unclassified	Soil	y	soil	3992	0	0	1	1	2.50501
Coassembly of ECP12_OM1, ECP12_OM2, ECP12_OM3	Bog forest soil microbial communities from Calvert Island, British Columbia, Canada	3300004152	4291689268	11589209	Permanent Draft	Environmental	Terrestrial		Soil	y	soil	1610	0	0	1	1	6.21118
Grasslands soil microbial communities from Hopland, California, USA (version 2)	Soil microbial communities from Mediterranean grasslands, California	3300004153	4558805344	13616653	Permanent Draft	Environmental	Terrestrial	Loam	Soil		soil	2569	1	3	0	4	15.5703
Soil microbial communities from Arlington Agricultural Research Station in Wisconsin, USA - Combined assembly of AARS Block 1	Soil microbial communities from Arlington Agricultural Research Station in Wisconsin and Kellogg Biological Station in Michigan, replicating the bioenergy cropping systems trials (BCSTs)	3300004156	7249242585	21637105	Permanent Draft	Environmental	Terrestrial	Unclassified	Soil	y	soil	3540	1	0	0	1	2.82486
Coassembly of ECP03_0M1, ECP03_OM2, ECP03_OM3, ECP04_OM1, ECP04_OM2, ECP04_OM3	Bog forest soil microbial communities from Calvert Island, British Columbia, Canada	3300004635	7324541563	21287666	Permanent Draft	Environmental	Terrestrial		Soil	y	soil	5215	1	0	1	2	3.83509
Soil microbial communities from Arlington Agricultural Research Station in Wisconsin, USA - Nitrogen cycling - Combined assembly of KBS All Blocks	Soil microbial communities from Arlington Agricultural Research Station in Wisconsin and Kellogg Biological Station in Michigan, replicating the bioenergy cropping systems trials (BCSTs)	3300005093	9023046881	27725590	Permanent Draft	Environmental	Terrestrial	Unclassified	Soil	y	soil	5255	1	0	0	1	1.90295
Grasslands soil microbial communities from the Angelo Coastal Reserve, California, USA - Sample Angelo_120	Grasslands soil microbial communities from the Angelo Coastal Reserve, California, USA	3300005184	2786112854	8154822	Permanent Draft	Environmental	Terrestrial	Unclassified	Soil		soil	503	0	1	0	1	19.8807
Corn rhizosphere microbial communities from Kellogg Biological Station, Michigan, USA - KBS C1-3 metaG	Corn, switchgrass and miscanthus rhizosphere microbial communities from Kellogg Biological Station, Michigan, USA	3300005327	4377571655	11384181	Permanent Draft	Host-associated	Plants	Soil	Rhizosphere		root	2019	1	0	0	1	4.95295
Corn rhizosphere microbial communities from Kellogg Biological Station, Michigan, USA - KBS C7.1-3L metaG	Corn, switchgrass and miscanthus rhizosphere microbial communities from Kellogg Biological Station, Michigan, USA	3300005329	5446028685	14316219	Permanent Draft	Environmental	Terrestrial	Loam	Soil		soil	2034	2	0	0	2	9.83284
Switchgrass rhizosphere microbial communities from Kellogg Biological Station, Michigan, USA - KBS S6-3 metaG	Corn, switchgrass and miscanthus rhizosphere microbial communities from Kellogg Biological Station, Michigan, USA	3300005331	5067408604	13384663	Permanent Draft	Host-associated	Plants	Soil	Rhizosphere		root	2351	0	1	0	1	4.25351
Switchgrass rhizosphere microbial communities from Kellogg Biological Station, Michigan, USA - KBS S3-3L metaG	Corn, switchgrass and miscanthus rhizosphere microbial communities from Kellogg Biological Station, Michigan, USA	3300005343	3935798282	11554852	Permanent Draft	Environmental	Terrestrial	Loam	Soil		soil	2125	0	1	0	1	4.70588
Switchgrass rhizosphere microbial communities from Kellogg Biological Station, Michigan, USA - KBS S4-3 metaG	Corn, switchgrass and miscanthus rhizosphere microbial communities from Kellogg Biological Station, Michigan, USA	3300005347	5254781470	14313033	Permanent Draft	Host-associated	Plants	Soil	Rhizosphere		root	2550	0	1	0	1	3.92157
Switchgrass rhizosphere microbial communities from Kellogg Biological Station, Michigan, USA - KBS S7-3 metaG	Corn, switchgrass and miscanthus rhizosphere microbial communities from Kellogg Biological Station, Michigan, USA	3300005355	4980750588	13457950	Permanent Draft	Host-associated	Plants	Soil	Rhizosphere		root	2472	0	0	1	1	4.04531
Miscanthus rhizosphere microbial communities from Kellogg Biological Station, Michigan, USA - KBS M3-3 metaG	Corn, switchgrass and miscanthus rhizosphere microbial communities from Kellogg Biological Station, Michigan, USA	3300005356	5033958816	13896665	Permanent Draft	Host-associated	Plants	Soil	Rhizosphere		root	2276	0	1	1	2	8.78735
Switchgrass rhizosphere microbial communities from Kellogg Biological Station, Michigan, USA - KBS S3-3 metaG	Corn, switchgrass and miscanthus rhizosphere microbial communities from Kellogg Biological Station, Michigan, USA	3300005367	5450419969	14605934	Permanent Draft	Host-associated	Plants	Soil	Rhizosphere		root	2853	0	1	0	1	3.50508
Corn, switchgrass and miscanthus rhizosphere microbial communities from Kellogg Biological Station, Michigan, USA - LAR L8-3 metaG	Corn, switchgrass and miscanthus rhizosphere microbial communities from Kellogg Biological Station, Michigan, USA	3300005435	5267213981	13703664	Permanent Draft	Environmental	Terrestrial	Loam	Soil		soil	2057	1	0	0	1	4.86145
Corn, switchgrass and miscanthus rhizosphere microbial communities from Kellogg Biological Station, Michigan, USA - KBS K5-10-2 metaG	Corn, switchgrass and miscanthus rhizosphere microbial communities from Kellogg Biological Station, Michigan, USA	3300005438	3656274540	10727918	Permanent Draft	Environmental	Terrestrial	Loam	Soil		soil	1869	0	1	0	1	5.35045
Corn rhizosphere microbial communities from Kellogg Biological Station, Michigan, USA - KBS C6-3 metaG	Corn, switchgrass and miscanthus rhizosphere microbial communities from Kellogg Biological Station, Michigan, USA	3300005455	5023443748	13940473	Permanent Draft	Host-associated	Plants	Soil	Rhizosphere		root	2951	0	1	0	1	3.38868
Miscanthus rhizosphere microbial communities from Kellogg Biological Station, Michigan, USA - KBS M7-3 metaG	Corn, switchgrass and miscanthus rhizosphere microbial communities from Kellogg Biological Station, Michigan, USA	3300005456	5514349741	15295013	Permanent Draft	Host-associated	Plants	Soil	Rhizoplane		root	2605	0	0	1	1	3.83877
Switchgrass rhizosphere microbial communities from Kellogg Biological Station, Michigan, USA - KBS S1-3L metaG	Corn, switchgrass and miscanthus rhizosphere microbial communities from Kellogg Biological Station, Michigan, USA	3300005466	3692787288	10179856	Permanent Draft	Environmental	Terrestrial	Loam	Soil		soil	1367	0	1	0	1	7.31529
Surface soil microbial communities from Centralia Pennsylvania, which are recovering from an underground coalmine fire - Coalmine Soil_Cen10_05102014_R1	Surface soil microbial communities from Centralia Pennsylvania, which are recovering from an underground coalmine fire.	3300005524	1169860983	2649266	Permanent Draft	Environmental	Terrestrial	Unclassified	Soil		soil	491	0	3	0	3	61.0998
Surface soil microbial communities from Centralia Pennsylvania, which are recovering from an underground coalmine fire - Coalmine Soil_Cen12_06102014_R2	Surface soil microbial communities from Centralia Pennsylvania, which are recovering from an underground coalmine fire.	3300005531	1201047597	2402574	Permanent Draft	Environmental	Terrestrial	Unclassified	Soil		soil	359	1	0	0	1	27.8552
Corn, switchgrass and miscanthus rhizosphere microbial communities from Kellogg Biological Station, Michigan, USA - KBS K1-25-2 metaG	Corn, switchgrass and miscanthus rhizosphere microbial communities from Kellogg Biological Station, Michigan, USA	3300005545	4476071064	12583856	Permanent Draft	Environmental	Terrestrial	Loam	Soil		soil	1972	1	0	0	1	5.07099
Corn, switchgrass and miscanthus rhizosphere microbial communities from Kellogg Biological Station, Michigan, USA - KBS K1-10-3 metaG	Corn, switchgrass and miscanthus rhizosphere microbial communities from Kellogg Biological Station, Michigan, USA	3300005547	4234461470	12311474	Permanent Draft	Environmental	Terrestrial	Loam	Soil		soil	2442	0	1	0	1	4.095
Switchgrass rhizosphere microbial communities from Kellogg Biological Station, Michigan, USA - KBS S1-3 metaG	Corn, switchgrass and miscanthus rhizosphere microbial communities from Kellogg Biological Station, Michigan, USA	3300005548	5891282618	16143213	Permanent Draft	Host-associated	Plants	Soil	Rhizosphere		root	2931	0	0	1	1	3.4118
Agave microbial communities from Guanajuato, Mexico - As.Ma.e	Agave microbial communities from California, USA, and Mexico	3300005562	3006819398	10463100	Permanent Draft	Host-associated	Plants	Unclassified	Phylloplane		leaf	800	2	3	1	6	75
Reference soil microbial communities from the Hubbard Brook experimental Forest, New Hampshire, USA - Hubbard Brook CCASE Soil Metagenome REF1	Soil microbial communities from the Hubbard Brook experimental Forest, New Hampshire, under manipulated climate change conditions.	3300005591	2629695112	7577367	Permanent Draft	Environmental	Terrestrial	Loam	Soil		soil	2045	1	0	0	1	4.88998
Corn, switchgrass and miscanthus rhizosphere microbial communities from Kellogg Biological Station, Michigan, USA - KBS K5-10-3 metaG	Corn, switchgrass and miscanthus rhizosphere microbial communities from Kellogg Biological Station, Michigan, USA	3300005615	4772794475	13984694	Permanent Draft	Environmental	Terrestrial	Loam	Soil		soil	2580	0	1	0	1	3.87597
Corn rhizosphere microbial communities from Kellogg Biological Station, Michigan, USA - KBS Corn C2-2	Corn, switchgrass and miscanthus rhizosphere microbial communities from Kellogg Biological Station, Michigan, USA	3300005616	6319290453	18129189	Permanent Draft	Host-associated	Plants	Epiphytes	Rhizoplane		root	3219	0	1	0	1	3.10655
Switchgrass rhizosphere microbial communities from Kellogg Biological Station, Michigan, USA - KBS Switchgrass S2-2	Corn, switchgrass and miscanthus rhizosphere microbial communities from Kellogg Biological Station, Michigan, USA	3300005617	6875002008	18965586	Permanent Draft	Host-associated	Plants	Epiphytes	Rhizoplane		root	2656	1	0	0	1	3.76506
Switchgrass rhizosphere microbial communities from Kellogg Biological Station, Michigan, USA - KBS Switchgrass S7-2	Corn, switchgrass and miscanthus rhizosphere microbial communities from Kellogg Biological Station, Michigan, USA	3300005618	6068946526	17274790	Permanent Draft	Host-associated	Plants	Epiphytes	Rhizoplane		root	2693	1	0	1	2	7.42666
Agave microbial communities from Guanajuato, Mexico - As.Sf.e	Agave microbial communities from California, USA, and Mexico	3300005661	2727524792	8441842	Permanent Draft	Host-associated	Plants	Unclassified	Phylloplane		leaf	342	0	5	1	6	175.439
Miscanthus rhizosphere microbial communities from Kellogg Biological Station, Michigan, USA - KBS Miscanthus M6-2	Corn, switchgrass and miscanthus rhizosphere microbial communities from Kellogg Biological Station, Michigan, USA	3300005840	3597156304	11037010	Permanent Draft	Host-associated	Plants	Epiphytes	Rhizoplane		root	2239	1	1	0	2	8.93256
Switchgrass rhizosphere microbial communities from Kellogg Biological Station, Michigan, USA - KBS Switchgrass S6-2	Corn, switchgrass and miscanthus rhizosphere microbial communities from Kellogg Biological Station, Michigan, USA	3300005841	6224092715	17541360	Permanent Draft	Host-associated	Plants	Epiphytes	Rhizoplane		root	2590	1	0	0	1	3.861
Switchgrass rhizosphere microbial communities from Kellogg Biological Station, Michigan, USA - KBS Switchgrass S1-2	Corn, switchgrass and miscanthus rhizosphere microbial communities from Kellogg Biological Station, Michigan, USA	3300005842	5876293600	16514443	Permanent Draft	Host-associated	Plants	Epiphytes	Rhizoplane		root	2649	0	1	0	1	3.77501
Switchgrass rhizosphere microbial communities from Kellogg Biological Station, Michigan, USA - KBS Switchgrass S3-2	Corn, switchgrass and miscanthus rhizosphere microbial communities from Kellogg Biological Station, Michigan, USA	3300005843	6413828248	17979636	Permanent Draft	Host-associated	Plants	Epiphytes	Rhizoplane		root	2779	0	1	0	1	3.59842
Agave microbial communities from Guanajuato, Mexico - Mg.Sf.e	Agave microbial communities from California, USA, and Mexico	3300006020	2613340520	8191916	Permanent Draft	Host-associated	Plants	Unclassified	Phylloplane		leaf	318	0	2	0	2	62.8931
Corn, switchgrass and miscanthus rhizosphere microbial communities from Kellogg Biological Station, Michigan, USA - LAR L11-3 metaG	Corn, switchgrass and miscanthus rhizosphere microbial communities from Kellogg Biological Station, Michigan, USA	3300006028	4502491703	12308638	Permanent Draft	Environmental	Terrestrial	Loam	Soil		soil	1546	1	0	0	1	6.46831
Freshwater sediment microbial communities in response to fracking from Pennsylvania, USA - Straight Creek_MetaG_SC_2012	Freshwater and sediment microbial communities from various areas in North America, analyzing microbe dynamics in response to fracking	3300006057	4175771866	14579997	Permanent Draft	Environmental	Aquatic	Unclassified	Sediment		freshwater	3034	0	1	0	1	3.29598
Freshwater sediment microbial communities in response to fracking from Pennsylvania, USA - Alex Branch Run_MetaG_ABR_2012	Freshwater and sediment microbial communities from various areas in North America, analyzing microbe dynamics in response to fracking	3300006059	4683963376	14770531	Permanent Draft	Environmental	Aquatic	Unclassified	Sediment		freshwater	1655	0	0	1	1	6.0423
Freshwater sediment microbial communities from Pennsylvania, USA - Little Laurel Run_MetaG_LLR_2012	Freshwater and sediment microbial communities from various areas in North America, analyzing microbe dynamics in response to fracking	3300006162	4360069206	12864958	Permanent Draft	Environmental	Aquatic	Unclassified	Sediment		freshwater	1425	1	0	0	1	7.01754
Freshwater sediment microbial communities in response to fracking from Pennsylvania, USA - Alex Branch Run_MetaG_ABR_2014	Freshwater and sediment microbial communities from various areas in North America, analyzing microbe dynamics in response to fracking	3300006174	3548399661	12205842	Permanent Draft	Environmental	Aquatic	Unclassified	Sediment		freshwater	2032	0	1	1	2	9.84252
Warmed and freeze-thawed soil microbial communities from the Hubbard Brook experimental Forest, New Hampshire - Hubbard Brook CCASE Soil Metagenome WFT 5	Soil microbial communities from the Hubbard Brook experimental Forest, New Hampshire, under manipulated climate change conditions.	3300006176	4941882266	13742264	Permanent Draft	Environmental	Terrestrial	Loam	Soil		soil	2739	1	0	0	1	3.65097
Agricultural soil microbial communities from Georgia to study Nitrogen management - GA Plitter	Agricultural soil microbial communities from Utah and Georgia to study Nitrogen management	3300006755	3270200477	7661283	Permanent Draft	Environmental	Terrestrial	Crop	Soil		soil	1211	0	1	0	1	8.25764
Populus root and rhizosphere microbial communities from Tennessee, USA - Rhizosphere MetaG P. deltoides SRZDD2	Populus root and rhizosphere microbial communities from Tennessee, USA	3300006844	5764253203	15120406	Permanent Draft	Host-associated	Plants	Unclassified	Rhizosphere		root	1405	0	1	0	1	7.11744
Populus root and rhizosphere microbial communities from Tennessee, USA - Rhizosphere MetaG P. deltoides SRZDD4	Populus root and rhizosphere microbial communities from Tennessee, USA	3300006846	4342727936	12392880	Permanent Draft	Host-associated	Plants	Unclassified	Rhizosphere		root	1229	0	3	0	3	24.4101
Populus root and rhizosphere microbial communities from Tennessee, USA - Rhizosphere MetaG P. deltoides SRZDD5	Populus root and rhizosphere microbial communities from Tennessee, USA	3300006847	5274434735	14583752	Permanent Draft	Host-associated	Plants	Unclassified	Rhizosphere		root	1255	1	2	0	3	23.9044
Populus root and rhizosphere microbial communities from Tennessee, USA - Soil MetaG P. deltoides SBSDD4	Populus root and rhizosphere microbial communities from Tennessee, USA	3300006853	4672436430	13272113	Permanent Draft	Host-associated	Plants	Unclassified	Rhizosphere		root	1338	1	0	0	1	7.47384
Miscanthus rhizosphere microbial communities from Kellogg Biological Station, Michigan, USA - KBS Miscanthus M1-2	Corn, switchgrass and miscanthus rhizosphere microbial communities from Kellogg Biological Station, Michigan, USA	3300006881	5064796517	14977301	Permanent Draft	Host-associated	Plants	Epiphytes	Rhizoplane		root	2486	1	0	0	1	4.02253
Populus root and rhizosphere microbial communities from Tennessee, USA - Rhizosphere MetaG P. TD hybrid SRZTD5	Populus root and rhizosphere microbial communities from Tennessee, USA	3300006914	4084442438	12402722	Permanent Draft	Host-associated	Plants	Unclassified	Rhizosphere		root	1500	1	0	0	1	6.66667
Agricultural soil microbial communities from Utah to study Nitrogen management - NC AS100	Agricultural soil microbial communities from Utah and Georgia to study Nitrogen management	3300006918	2480772668	5795959	Permanent Draft	Environmental	Terrestrial	Crop	Soil		soil	896	0	2	0	2	22.3214
Switchgrass rhizosphere microbial communities from Kellogg Biological Station, Michigan, USA - KBS Switchgrass S2-2 (version 2)	Corn, switchgrass and miscanthus rhizosphere microbial communities from Kellogg Biological Station, Michigan, USA	3300006931	6875002680	18966574	Permanent Draft	Host-associated	Plants	Epiphytes	Rhizoplane		root	2595	1	0	0	1	3.85356
Agricultural soil microbial communities from Georgia to study Nitrogen management - GA Control	Agricultural soil microbial communities from Utah and Georgia to study Nitrogen management	3300006954	3103841660	7366101	Permanent Draft	Environmental	Terrestrial	Crop	Soil		soil	1216	0	1	0	1	8.22368
Agave microbial communities from Guanajuato, Mexico - Or.Sf.e	Agave microbial communities from California, USA, and Mexico	3300009144	735868528	1234573	Permanent Draft	Host-associated	Plants	Unclassified	Phylloplane		leaf	372	0	1	0	1	26.8817
Miscanthus rhizosphere microbial communities from Kellogg Biological Station, Michigan, USA - KBS M2-4 metaG	Corn, switchgrass and miscanthus rhizosphere microbial communities from Kellogg Biological Station, Michigan, USA	3300009176	4160152041	8562826	Permanent Draft	Host-associated	Plants	Unclassified	Rhizosphere		root	1862	1	0	0	1	5.37057
Host-associated microbial communities from peat moss isolated from Minnesota, USA - S1T2_Fa - Sphagnum fallax MG	Host-associated microbial communities from peat moss Sphagnum species from Minnesota, USA	3300009787	3045812130	4727724	Permanent Draft	Host-associated	Plants	Unclassified	Peat moss		other plant	1010	1	0	0	1	9.90099
Serpentine soil microbial communities from UC McLaughlin Reserve, CA, USA - Plot60	Serpentine soil microbial communities from UC McLaughlin Reserve, CA, USA	3300010044	2612322147	5966818	Permanent Draft	Environmental	Terrestrial		Soil		soil	773	0	1	0	1	12.9366
Bog forest soil microbial communities from Calvert Island, British Columbia, Canada - Bog Forest MetaG ECP23OM2	Bog forest soil microbial communities from Calvert Island, British Columbia, Canada	3300010341	1731263930	3369782	Permanent Draft	Environmental	Terrestrial	Wetlands	Soil		soil	397	0	0	1	1	25.1889
Bog forest soil microbial communities from Calvert Island, British Columbia, Canada - Bog Forest MetaG ECP23OM1	Bog forest soil microbial communities from Calvert Island, British Columbia, Canada	3300010343	1844159588	3693823	Permanent Draft	Environmental	Terrestrial	Wetlands	Soil		soil	729	1	0	0	1	13.7174
Agave microbial communities from Guanajuato, Mexico - Or.Ma.e	Agave microbial communities from California, USA, and Mexico	3300010395	1637297793	2664486	Permanent Draft	Host-associated	Plants	Unclassified	Phylloplane		leaf	655	2	1	0	3	45.8015
Combined assembly of Hopland grassland soil	Avena fatua rhizosphere microbial communities from Hopland, California, USA	3300012212	12333660947	28576574	Permanent Draft	Environmental	Terrestrial		Soil	y	soil	1255	2	16	2	20	159.363
Combined assembly of Soil carbon rhizosphere	Avena fatua rhizosphere microbial communities from Hopland, California, USA, for root-enhanced decomposition of organic matter studies	3300012469	12702072540	28956650	Permanent Draft	Host-associated	Plants		Rhizosphere	y	root	1238	1	17	2	20	161.551
Unamended control soil microbial communities from upstate New York, USA - Whitman soil sample_231_MG	Amended soil microbial communities from New York, USA to study carbon cycling	3300012960	2667671831	6232987	Permanent Draft	Environmental	Terrestrial		Soil		soil	351	0	0	1	1	28.49
Bulk soil microbial communities from Mexico - Magueyal (Ma) metaG	Agave microbial communities from California, USA, and Mexico	3300014487	1033473520	2521124	Permanent Draft	Environmental	Terrestrial		Soil		soil	123	0	4	1	5	406.504
Rhizosphere microbial communities from Sorghum bicolor, Mead, Nebraska, USA - 072115-129_1 metaG	Sorghum-associated microbial communities from plants grown in Nebraska, USA	3300014497	1621723882	3719599	Permanent Draft	Host-associated	Plants		Rhizosphere		root	356	0	1	1	2	56.1798
Peatland microbial communities from Houghton, MN, USA - PEATcosm2014_Bin05_10_metaG	Peatland microbial communities from Minnesota, USA, analyzing carbon cycling and trace gas fluxes	3300014657	1592493073	3344533	Permanent Draft	Environmental	Aquatic	Wetlands	Freshwater		freshwater	224	0	0	1	1	44.6429
Peatland microbial communities from SPRUCE experiment site at the Marcell Experimental Forest, Minnesota, USA - June2016WEW_19_10	Peatland microbial communities from Minnesota, USA, analyzing carbon cycling and trace gas fluxes	3300017946	1396580715	2815499	Permanent Draft	Environmental	Aquatic	Wetlands	Freshwater		freshwater	106	1	0	1	2	188.679
Populus adjacent soil microbial communities from riparian zone of Indian Creek, Utah, USA - 220 T	Populus soil microbial communities from riparian zone of different river systems in the western United States	3300017965	1921554232	4704340	Permanent Draft	Environmental	Terrestrial		Soil		soil	340	1	0	0	1	29.4118
Peatland microbial communities from SPRUCE experiment site at the Marcell Experimental Forest, Minnesota, USA - June2016WEW_10_10	Peatland microbial communities from Minnesota, USA, analyzing carbon cycling and trace gas fluxes	3300018047	1413515648	2928903	Permanent Draft	Environmental	Aquatic	Wetlands	Freshwater		freshwater	157	1	0	0	1	63.6943
Populus adjacent soil microbial communities from riparian zone of Yellowstone River, Montana, USA - 550 T	Populus soil microbial communities from riparian zone of different river systems in the western United States	3300018432	5172695042	11498729	Permanent Draft	Environmental	Terrestrial		Soil		soil	461	0	1	0	1	21.692
Populus adjacent soil microbial communities from riparian zone of Blue River, Arizona, USA - 249 IS	Populus soil microbial communities from riparian zone of different river systems in the western United States	3300018465	3119252161	7564420	Permanent Draft	Environmental	Terrestrial		Soil		soil	489	0	3	0	3	61.3497
Populus adjacent soil microbial communities from riparian zone of Blue River, Arizona, USA - 249 T	Populus soil microbial communities from riparian zone of different river systems in the western United States	3300018466	3457024542	8575149	Permanent Draft	Environmental	Terrestrial		Soil		soil	507	0	4	0	4	78.8955
Grasslands soil microbial communities from the Angelo Coastal Reserve, California, USA - Sample Angelo_111	Grasslands soil microbial communities from the Angelo Coastal Reserve, California, USA	3300018468	4770277001	11082606	Permanent Draft	Environmental	Terrestrial	Unclassified	Soil		soil	513	0	2	0	2	38.9864
Populus adjacent soil microbial communities from riparian zone of Weber River, Utah, USA - 320 T	Populus soil microbial communities from riparian zone of different river systems in the western United States	3300018469	4851033254	11069847	Permanent Draft	Environmental	Terrestrial		Soil		soil	642	0	2	0	2	31.1526
Populus adjacent soil microbial communities from riparian zone of Yellowstone River, Montana, USA - 531 T	Populus soil microbial communities from riparian zone of different river systems in the western United States	3300018476	5578461651	12645043	Permanent Draft	Environmental	Terrestrial		Soil		soil	793	0	0	1	1	12.6103
Populus adjacent soil microbial communities from riparian zone of Weber River, Utah, USA - 356 T	Populus soil microbial communities from riparian zone of different river systems in the western United States	3300018481	5405596648	11890641	Permanent Draft	Environmental	Terrestrial		Soil		soil	765	0	2	0	2	26.1438
Populus adjacent soil microbial communities from riparian zone of Shoshone River, Wyoming, USA - 504 IS	Populus soil microbial communities from riparian zone of different river systems in the western United States	3300018920	3554162805	8475126	Permanent Draft	Environmental	Terrestrial		Soil		soil	694	0	1	0	1	14.4092
Populus adjacent soil microbial communities from riparian zone of Oak Creek, Arizona, USA - 239 T	Populus soil microbial communities from riparian zone of different river systems in the western United States	3300019767	2823046742	7202101	Permanent Draft	Environmental	Terrestrial		Soil		soil	456	0	4	0	4	87.7193
