## Supplementary Tables for "Aerobic methoxydotrophy: growth on methoxylated aromatic compounds by *Methylobacterium*": TableS11_MethyloMetagenomeHits_summary.xlsx

### Sheet: Table_S10_MethyloMetagenomeHits
Supplementary Table 11. Summary of results from BLAST search of metagenomes for hits to each query Methylobacteriaceae genome, by sample type. These data are displayed in Fig. 8.
Number of metagenomes with BLAST hits (90% identity)
Species	root	leaf	other plant	rock	soil	plant biomass	other terrestrial	marine	freshwater	other aquatic	human	other mammals	built environment	wastewater	bioreactor / lab	compost	other engineered		Total number of metagenomes with hits	leaf %	soil %
Enterovirga	0	0	0	1	86	0	1	1	0	0	0	0	0	0	2	0	0		91	0	94.5055
Microvirga	82	17	0	5	281	0	31	0	5	2	5	2	0	0	5	19	0		454	3.74449	61.8943
nodulans	54	10	1	6	388	1	30	0	6	0	5	0	2	1	13	6	0		523	1.91205	74.1874
sp. 4-46	44	5	1	3	271	1	20	1	8	1	2	0	0	0	9	4	0		370	1.35135	73.2432
WSM2598	23	4	1	2	51	2	8	0	2	2	2	3	2	0	1	1	0		104	3.84615	49.0385
aquaticum	1	18	4	6	9	0	12	1	10	0	5	0	4	1	0	0	0		71	25.3521	12.6761
tarhaniae	1	18	5	1	8	0	10	0	8	0	7	0	1	0	0	0	0		59	30.5085	13.5593
variabile	0	10	5	2	14	1	13	0	11	1	3	0	6	0	0	0	0		66	15.1515	21.2121
platani	1	17	5	2	3	1	5	0	3	0	4	0	0	0	1	0	0		42	40.4762	7.14286
MA-22A	0	4	2	5	9	0	0	0	2	0	3	0	2	0	0	0	0		27	14.8148	33.3333
NS-230	0	3	1	1	1	0	0	0	1	0	1	0	0	0	0	0	0		8	37.5	12.5
SE-2.11	0	9	4	2	4	1	3	1	5	0	2	0	0	4	0	0	0		35	25.7143	11.4286
gossipiicola	0	102	4	4	14	0	0	0	2	0	5	0	3	0	0	0	0		134	76.1194	10.4478
Leaf88	0	105	2	3	5	5	4	0	1	1	6	0	6	0	0	0	0		138	76.087	3.62319
AMS5	1	55	3	4	10	0	2	0	1	0	7	1	6	0	6	0	0		96	57.2917	10.4167
extorquens	10	62	4	5	51	0	2	1	3	0	7	0	2	0	5	2	2		156	39.7436	32.6923
pseudosasicola	2	105	12	4	24	38	2	0	7	0	8	1	5	0	1	0	0		209	50.2392	11.4833
radiotolerans	47	75	11	7	238	11	6	19	19	4	20	3	3	4	13	7	0		487	15.4004	48.8706
All metagenomes surveyed
number of metagenomes	795	541	45	93	5499	960	823	7318	6261	3854	3498	757	1339	834	1166	157	27
total bases	1010000000000	107000000000	10600000000	33200000000	3330000000000	682000000000	71600000000	2280000000000	1550000000000	370000000000	263000000000	370000000000	73700000000	247000000000	173000000000	47000000000	1600000000
