## Supplementary Tables for "Aerobic methoxydotrophy: growth on methoxylated aromatic compounds by *Methylobacterium*": TableS12_446_growth_La.csv

Time	OD	La	Rep
36.80722222	0.003323841	no LaCl3	A
24.31	0.003637251	no LaCl3	A
15.24611111	0.003261442	no LaCl3	A
27.47777778	0.003370297	no LaCl3	A
58.78944444	0.002652214	no LaCl3	A
11.55416667	0.002844305	no LaCl3	A
5.048055556	0.002463162	no LaCl3	A
45.04611111	0.002951072	no LaCl3	A
51.87611111	0.00310755	no LaCl3	A
47.36222222	0.002942516	no LaCl3	A
0	0.000853972	no LaCl3	A
18.4325	0.003244055	no LaCl3	A
21.08111111	0.003547321	no LaCl3	A
63.11666667	0.002203458	no LaCl3	A
41.25472222	0.002804829	no LaCl3	A
69.15055556	-0.000272778	no LaCl3	A
24.31	0.003071545	no LaCl3	B
51.87611111	0.002839462	no LaCl3	B
21.08111111	0.00339571	no LaCl3	B
18.4325	0.003221771	no LaCl3	B
63.11666667	0.00263151	no LaCl3	B
45.04611111	0.002902052	no LaCl3	B
69.15055556	-0.000303751	no LaCl3	B
58.78944444	0.002741562	no LaCl3	B
47.36222222	0.002777593	no LaCl3	B
0	0.000818323	no LaCl3	B
41.25472222	0.003259024	no LaCl3	B
15.24611111	0.003528243	no LaCl3	B
11.55416667	0.002684301	no LaCl3	B
5.048055556	0.001956017	no LaCl3	B
36.80722222	0.003025716	no LaCl3	B
27.47777778	0.003330526	no LaCl3	B
11.55416667	0.002999921	no LaCl3	C
15.24611111	0.00296815	no LaCl3	C
18.4325	0.003226228	no LaCl3	C
24.31	0.002942472	no LaCl3	C
58.78944444	0.002692418	no LaCl3	C
27.47777778	0.003268666	no LaCl3	C
21.08111111	0.003538401	no LaCl3	C
41.25472222	0.002724726	no LaCl3	C
5.048055556	0.002116104	no LaCl3	C
45.04611111	0.002554609	no LaCl3	C
36.80722222	0.003185877	no LaCl3	C
47.36222222	0.00276868	no LaCl3	C
69.15055556	-0.000286053	no LaCl3	C
0	0.001331065	no LaCl3	C
63.11666667	0.002470941	no LaCl3	C
51.87611111	0.002772466	no LaCl3	C
45.04611111	0.016775012	with LaCl3	A
21.08111111	0.003569621	with LaCl3	A
47.36222222	0.02316968	with LaCl3	A
36.80722222	0.007964391	with LaCl3	A
15.24611111	0.00335925	with LaCl3	A
18.4325	0.003257425	with LaCl3	A
27.47777778	0.003856689	with LaCl3	A
24.31	0.003031484	with LaCl3	A
69.15055556	0.141365203	with LaCl3	A
41.25472222	0.011930217	with LaCl3	A
51.87611111	0.041807224	with LaCl3	A
11.55416667	0.003333571	with LaCl3	A
0	0.002590965	with LaCl3	A
58.78944444	0.096902504	with LaCl3	A
5.048055556	0.002921883	with LaCl3	A
63.11666667	0.128564717	with LaCl3	A
18.4325	0.002789702	with LaCl3	B
51.87611111	0.041548338	with LaCl3	B
15.24611111	0.003194767	with LaCl3	B
5.048055556	0.002605625	with LaCl3	B
21.08111111	0.003270893	with LaCl3	B
69.15055556	0.124015992	with LaCl3	B
47.36222222	0.02156124	with LaCl3	B
63.11666667	0.111662556	with LaCl3	B
58.78944444	0.097030163	with LaCl3	B
11.55416667	0.003142247	with LaCl3	B
36.80722222	0.007083487	with LaCl3	B
45.04611111	0.016545032	with LaCl3	B
41.25472222	0.011426008	with LaCl3	B
0	0.002975918	with LaCl3	B
27.47777778	0.003246576	with LaCl3	B
24.31	0.002342117	with LaCl3	B
15.24611111	0.002897078	with LaCl3	C
11.55416667	0.002693189	with LaCl3	C
63.11666667	0.105112176	with LaCl3	C
18.4325	0.002967823	with LaCl3	C
51.87611111	0.036547575	with LaCl3	C
21.08111111	0.003324382	with LaCl3	C
69.15055556	0.119590926	with LaCl3	C
0	0.003065491	with LaCl3	C
36.80722222	0.006020693	with LaCl3	C
5.048055556	0.002409751	with LaCl3	C
58.78944444	0.086831138	with LaCl3	C
24.31	0.002253246	with LaCl3	C
41.25472222	0.009925931	with LaCl3	C
27.47777778	0.002915351	with LaCl3	C
47.36222222	0.019217548	with LaCl3	C
45.04611111	0.01451271	with LaCl3	C
